# DDX41 is needed for pre-and post-natal hematopoietic stem cell differentiation in mice

**DOI:** 10.1101/2021.08.13.456151

**Authors:** Jing Ma, Nadim Mahmud, Maarten C. Bosland, Susan R. Ross

## Abstract

DDX41 is a tumor suppressor frequently mutated in human myeloid neoplasms. DDX41 binds to DNA/RNA hybrids and interacts with spliceosome component (1, 2). How it affects hematopoiesis is still unclear. Using a knockout mouse model, we demonstrate that DDX41 is required for mouse hematopoietic stem and progenitor cell (HSPC) survival and differentiation. Lack of DDX41 particularly affected myeloid progenitor development, starting at embryonic day 13.5. DDX41-deficient fetal liver and adult bone marrow (BM) cells were unable to rescue mice from lethal irradiation after transplantation. DDX41 knockout stem cells were also defective in ex vivo colony forming assays. RNASeq analysis of lineage-negative, cKit+Sca1+ cells isolated from fetal liver demonstrated that the expression of many genes associated with hematopoietic differentiation were altered in DDX41 knockout cells. Furthermore, altered splicing of genes involved in key biological processes were observed. Our data reveal a critical role for DDX41 in HSPC differentiation and myeloid progenitor development, likely through its regulation of gene expression programs and splicing.

**Significance:** DDX41 is a tumor suppressor in hematologic malignancies. However, whether DDX41 functions in hematopoiesis and myeloid cell differentiation is not known. Here we show that in mice, loss of DDX41 in hematopoietic stem cells (HSCs) leads to defects in hematopoietic development. The myeloid lineage was particularly affected as early as pre-natal stages. Transcriptional profiling of embryonic HSCs revealed that there were global changes in gene expression and splicing due to lack of DDX41. Collectively, the study uncovers a new function of DDX41 in HSC differentiation and could provide molecular targets for treatment of myeloid differentiation disorders.
