## Supplemental Dataset 1 for "DDX41 is needed for pre-and post-natal hematopoietic stem cell differentiation in mice"

### Sheet: differentially spliced genes 
Supplemental Table S7: Differentially spliced TFs, SFs and receptors in WT v.s KO. FDR < 0.05, |Inc level difference| ≥ 0.1.
Transcription factors gene ID	Mapped IDs	Gene Name; Gene Symbol; Ortholog	PANTHER Family/Subfamily	PANTHER Protein Class	Species
MOUSE|MGI=MGI=1202876|UniProtKB=Q9Z1J1	Tcf3	Transcription factor 7-like 1;Tcf7l1;ortholog	TRANSCRIPTION FACTOR 7-LIKE 1 (PTHR10373:SF25)	DNA-binding transcription factor(PC00218)	Mus musculus
MOUSE|MGI=MGI=98510|UniProtKB=P15806	Tcf3	Transcription factor E2-alpha;Tcf3;ortholog	TRANSCRIPTION FACTOR E2-ALPHA (PTHR11793:SF7)	basic helix-loop-helix transcription factor(PC00055)	Mus musculus
MOUSE|MGI=MGI=1921593|UniProtKB=Q3U182	Crtc2	CREB-regulated transcription coactivator 2;Crtc2;ortholog	CREB-REGULATED TRANSCRIPTION COACTIVATOR 2 (PTHR13589:SF6)	transcription cofactor(PC00217)	Mus musculus
MOUSE|MGI=MGI=1919318|UniProtKB=Q8C5L3	Cnot2	CCR4-NOT transcription complex subunit 2;Cnot2;ortholog	CCR4-NOT TRANSCRIPTION COMPLEX SUBUNIT 2 (PTHR23326:SF3)	general transcription factor(PC00259)	Mus musculus
MOUSE|MGI=MGI=1918029|UniProtKB=Q9CXE0	Prdm5	PR domain zinc finger protein 5;Prdm5;ortholog	PR DOMAIN ZINC FINGER PROTEIN 5 (PTHR23226:SF199)	C2H2 zinc finger transcription factor(PC00248)	Mus musculus
MOUSE|MGI=MGI=99662|UniProtKB=Q8C827	Zfp62	Zinc finger protein 62;Zfp62;ortholog	ZINC FINGER PROTEIN 62 HOMOLOG (PTHR24376:SF77)	C2H2 zinc finger transcription factor(PC00248)	Mus musculus
MOUSE|MGI=MGI=1917758|UniProtKB=Q8VBW5	Bbx	HMG box transcription factor BBX;Bbx;ortholog	HMG BOX TRANSCRIPTION FACTOR BBX (PTHR13059:SF10)	DNA-binding transcription factor(PC00218)	Mus musculus
MOUSE|MGI=MGI=104636|UniProtKB=Q62440	Tle1	Transducin-like enhancer protein 1;Tle1;ortholog	TRANSDUCIN-LIKE ENHANCER PROTEIN 1 (PTHR10814:SF29)	transcription cofactor(PC00217)	Mus musculus
MOUSE|MGI=MGI=95457|UniProtKB=P14404	Mecom	Histone-lysine N-methyltransferase MECOM;Mecom;ortholog	HISTONE-LYSINE N-METHYLTRANSFERASE MECOM (PTHR24393:SF69)	C2H2 zinc finger transcription factor(PC00248)	Mus musculus
MOUSE|MGI=MGI=1914857|UniProtKB=E9Q980	Zfp788	Zinc finger protein 788;Zfp788;ortholog	ZINC FINGER PROTEIN 619-RELATED (PTHR24376:SF155)	C2H2 zinc finger transcription factor(PC00248)	Mus musculus
MOUSE|MGI=MGI=1916507|UniProtKB=Q9JHC9	Elf2	ETS-related transcription factor Elf-2;Elf2;ortholog	ETS-RELATED TRANSCRIPTION FACTOR ELF-2 (PTHR11849:SF10)	winged helix/forkhead transcription factor(PC00246)	Mus musculus
MOUSE|MGI=MGI=105050|UniProtKB=Q02395	Mtf2	Metal-response element-binding transcription factor 2;Mtf2;ortholog	METAL-RESPONSE ELEMENT-BINDING TRANSCRIPTION FACTOR 2 (PTHR12628:SF12)	chromatin/chromatin-binding, or -regulatory protein(PC00077)	Mus musculus
MOUSE|MGI=MGI=1924203|UniProtKB=Q8BMB0	Emsy	BRCA2-interacting transcriptional repressor EMSY;Emsy;ortholog	BRCA2-INTERACTING TRANSCRIPTIONAL REPRESSOR EMSY (PTHR16500:SF3)	DNA-binding transcription factor(PC00218)	Mus musculus
MOUSE|MGI=MGI=1917458|UniProtKB=Q80YQ2	Med23	Mediator of RNA polymerase II transcription subunit 23;Med23;ortholog	MEDIATOR OF RNA POLYMERASE II TRANSCRIPTION SUBUNIT 23 (PTHR12691:SF10)	general transcription factor(PC00259)	Mus musculus
MOUSE|MGI=MGI=2137379|UniProtKB=Q924H2	Med15	Mediator of RNA polymerase II transcription subunit 15;Med15;ortholog	MEDIATOR OF RNA POLYMERASE II TRANSCRIPTION SUBUNIT 15 (PTHR31804:SF2)		Mus musculus
MOUSE|MGI=MGI=1329038|UniProtKB=O54826	Mllt10	Protein AF-10;Mllt10;ortholog	PROTEIN AF-10 (PTHR13793:SF93)	zinc finger transcription factor(PC00244)	Mus musculus
MOUSE|MGI=MGI=1917649|UniProtKB=Q9EPK5	Taz	WW domain-containing transcription regulator protein 1;Wwtr1;ortholog	WW DOMAIN-CONTAINING TRANSCRIPTION REGULATOR PROTEIN 1 (PTHR17616:SF6)	transcription cofactor(PC00217)	Mus musculus
MOUSE|MGI=MGI=1888495|UniProtKB=Q8CE64	Zfp276	Zinc finger protein 276;Znf276;ortholog	ZINC FINGER PROTEIN 276 (PTHR24406:SF3)	C2H2 zinc finger transcription factor(PC00248)	Mus musculus
MOUSE|MGI=MGI=3704127|UniProtKB=B8JJZ4	Zfp808	Zinc finger protein 808;Zfp808;ortholog	ZINC FINGER PROTEIN 840-RELATED (PTHR24376:SF189)	C2H2 zinc finger transcription factor(PC00248)	Mus musculus
MOUSE|MGI=MGI=1202879|UniProtKB=Q924A0	Tcf7l2	Transcription factor 7-like 2;Tcf7l2;ortholog	TRANSCRIPTION FACTOR 7-LIKE 2 (PTHR10373:SF32)	DNA-binding transcription factor(PC00218)	Mus musculus
MOUSE|MGI=MGI=2443203|UniProtKB=E9Q1A5	Zfp384	Zinc finger protein 384;Zfp384;ortholog	ZINC FINGER PROTEIN 384 (PTHR24381:SF305)	C2H2 zinc finger transcription factor(PC00248)	Mus musculus
MOUSE|MGI=MGI=101762|UniProtKB=P41971	Elk3	ETS domain-containing protein Elk-3;Elk3;ortholog	ETS DOMAIN-CONTAINING PROTEIN ELK-3 (PTHR11849:SF172)	winged helix/forkhead transcription factor(PC00246)	Mus musculus
MOUSE|MGI=MGI=2135957|UniProtKB=Q80Y50	Camta2	Calmodulin-binding transcription activator 2;Camta2;ortholog	CALMODULIN-BINDING TRANSCRIPTION ACTIVATOR 2 (PTHR23335:SF9)	DNA-binding transcription factor(PC00218)	Mus musculus
MOUSE|MGI=MGI=2446126|UniProtKB=B2RQG2	Phf3	PHD finger protein 3;Phf3;ortholog	PHD FINGER PROTEIN 3 (PTHR11477:SF10)	general transcription factor(PC00259)	Mus musculus
Splicing factors gene ID	Mapped IDs	Gene Name; Gene Symbol; Ortholog	PANTHER Family/Subfamily	PANTHER Protein Class	Species
MOUSE|MGI=MGI=1933204|UniProtKB=Q91YE7	Rbm5	RNA-binding protein 5;Rbm5;ortholog	RNA-BINDING PROTEIN 5 (PTHR13948:SF21)		Mus musculus
MOUSE|MGI=MGI=1916457|UniProtKB=E9Q6E5	Srsf11	RRM domain-containing protein;Srsf11;ortholog	SERINE/ARGININE-RICH SPLICING FACTOR 11 (PTHR32343:SF6)	RNA splicing factor(PC00148)	Mus musculus
MOUSE|MGI=MGI=1098653|UniProtKB=Q8C5L7	Rbm34	RNA-binding protein 34;Rbm34;ortholog	RNA-BINDING PROTEIN 34 (PTHR23236:SF85)	translation initiation factor(PC00224)	Mus musculus
MOUSE|MGI=MGI=1855695|UniProtKB=Q8CFC7	Clasrp	CLK4-associating serine/arginine rich protein;Clasrp;ortholog	CLK4-ASSOCIATING SERINE/ARGININE RICH PROTEIN (PTHR13161:SF4)	RNA splicing factor(PC00148)	Mus musculus
MOUSE|MGI=MGI=98884|UniProtKB=Q9D883	U2af1	Splicing factor U2AF 35 kDa subunit;U2af1;ortholog	SPLICING FACTOR U2AF 35 KDA SUBUNIT-RELATED (PTHR12620:SF11)	RNA splicing factor(PC00148)	Mus musculus
MOUSE|MGI=MGI=1914289|UniProtKB=B2RY56	Rbm25	RNA-binding protein 25;Rbm25;ortholog	RNA-BINDING PROTEIN 25 (PTHR18806:SF4)		Mus musculus
MOUSE|MGI=MGI=1928482|UniProtKB=Q9JKP5	Mbnl1	Muscleblind-like protein 1;Mbnl1;ortholog	MUSCLEBLIND-LIKE PROTEIN 1 (PTHR12675:SF7)	RNA splicing factor(PC00148)	Mus musculus
MOUSE|MGI=MGI=106572|UniProtKB=Q8VHZ7	Imp4	U3 small nucleolar ribonucleoprotein protein IMP4;Imp4;ortholog	U3 SMALL NUCLEOLAR RIBONUCLEOPROTEIN PROTEIN IMP4 (PTHR22734:SF2)	RNA splicing factor(PC00148)	Mus musculus
MOUSE|MGI=MGI=2141980|UniProtKB=Q5U4C3	Scaf1	Splicing factor, arginine/serine-rich 19;Scaf1;ortholog	SPLICING FACTOR, ARGININE/SERINE-RICH 19 (PTHR47013:SF1)	RNA splicing factor(PC00148)	Mus musculus
Receptors gene ID	Mapped IDs	Gene Name; Gene Symbol; Ortholog	PANTHER Family/Subfamily	PANTHER Protein Class	Species
MOUSE|MGI=MGI=2442359|UniProtKB=Q6SJQ7	Cd300lf	CMRF35-like molecule 1;Cd300lf;ortholog	CMRF35-LIKE MOLECULE 1 (PTHR11860:SF83)	immunoglobulin receptor superfamily(PC00124)	Mus musculus
MOUSE|MGI=MGI=1347245|UniProtKB=P31809	Ceacam1	Carcinoembryonic antigen-related cell adhesion molecule 1;Ceacam1;ortholog	CARCINOEMBRYONIC ANTIGEN-RELATED CELL ADHESION MOLECULE 1-RELATED (PTHR44427:SF1)		Mus musculus
MOUSE|MGI=MGI=3040968|UniProtKB=Q504P2	Clec12a	C-type lectin domain family 12 member A;Clec12a;ortholog	C-TYPE LECTIN DOMAIN FAMILY 12 MEMBER A (PTHR46490:SF4)		Mus musculus
MOUSE|MGI=MGI=2441769|UniProtKB=Q8K4J0	Dclre1c	Protein artemis;Dclre1c;ortholog	PROTEIN ARTEMIS (PTHR23240:SF8)	DNA metabolism protein(PC00009)	Mus musculus
MOUSE|MGI=MGI=104582|UniProtKB=Q60902	Eps15l1	Epidermal growth factor receptor substrate 15-like 1;Eps15l1;ortholog	EPIDERMAL GROWTH FACTOR RECEPTOR SUBSTRATE 15-LIKE 1 (PTHR11216:SF69)	membrane traffic protein(PC00150)	Mus musculus
MOUSE|MGI=MGI=1349816|UniProtKB=Q9JLN5	Ermap	Erythroid membrane-associated protein;Ermap;ortholog	ERYTHROID MEMBRANE-ASSOCIATED PROTEIN (PTHR24100:SF46)	immunoglobulin receptor superfamily(PC00124)	Mus musculus
MOUSE|MGI=MGI=107940|UniProtKB=Q61188	Ezh2	Histone-lysine N-methyltransferase EZH2;Ezh2;ortholog	HISTONE-LYSINE N-METHYLTRANSFERASE EZH2 (PTHR45747:SF3)	histone modifying enzyme(PC00261)	Mus musculus
MOUSE|MGI=MGI=95500|UniProtKB=P08508	Fcgr3	Low affinity immunoglobulin gamma Fc region receptor III;Fcgr3;ortholog	LOW AFFINITY IMMUNOGLOBULIN GAMMA FC REGION RECEPTOR III (PTHR11481:SF89)	immunoglobulin receptor superfamily(PC00124)	Mus musculus
MOUSE|MGI=MGI=107672|UniProtKB=P35803	Gpm6b	Neuronal membrane glycoprotein M6-b;Gpm6b;ortholog	NEURONAL MEMBRANE GLYCOPROTEIN M6-B (PTHR11683:SF10)	myelin protein(PC00161)	Mus musculus
MOUSE|MGI=MGI=96553|UniProtKB=P26952	Il3ra	Interleukin-3 receptor subunit alpha;Il3ra;ortholog			Mus musculus
MOUSE|MGI=MGI=105304|UniProtKB=P22272	Il6ra	Interleukin-6 receptor subunit alpha;Il6ra;ortholog	INTERLEUKIN-6 RECEPTOR SUBUNIT ALPHA (PTHR23036:SF182)	transmembrane signal receptor(PC00197)	Mus musculus
MOUSE|MGI=MGI=1919949|UniProtKB=Q9EQR5	Lime1	Lck-interacting transmembrane adapter 1;Lime1;ortholog	LCK-INTERACTING TRANSMEMBRANE ADAPTER 1 (PTHR47740:SF1)	scaffold/adaptor protein(PC00226)	Mus musculus
MOUSE|MGI=MGI=1340044|UniProtKB=Q924X6	Lrp8	Low-density lipoprotein receptor-related protein 8;Lrp8;ortholog	LOW-DENSITY LIPOPROTEIN RECEPTOR-RELATED PROTEIN 8 (PTHR24270:SF3)	apolipoprotein(PC00052)	Mus musculus
MOUSE|MGI=MGI=2448491|UniProtKB=Q8R3L0	Mmgt2	Membrane magnesium transporter 2;Mmgt2;ortholog	MEMBRANE MAGNESIUM TRANSPORTER 2 (PTHR21181:SF14)		Mus musculus
MOUSE|MGI=MGI=2442058|UniProtKB=Q8BHK1	Nipa1	Magnesium transporter NIPA1;Nipa1;ortholog	MAGNESIUM TRANSPORTER NIPA1 (PTHR12570:SF17)		Mus musculus
MOUSE|MGI=MGI=1352463|UniProtKB=Q60644	Nr1h2	Oxysterols receptor LXR-beta;Nr1h2;ortholog	OXYSTEROLS RECEPTOR LXR-BETA (PTHR24082:SF316)	C4 zinc finger nuclear receptor(PC00169)	Mus musculus
MOUSE|MGI=MGI=1352466|UniProtKB=P49117	Nr2c2	Nuclear receptor subfamily 2 group C member 2;Nr2c2;ortholog	NUCLEAR RECEPTOR SUBFAMILY 2 GROUP C MEMBER 2 (PTHR24083:SF48)	C4 zinc finger nuclear receptor(PC00169)	Mus musculus
MOUSE|MGI=MGI=95824|UniProtKB=P06537	Nr3c1	Glucocorticoid receptor;Nr3c1;ortholog	GLUCOCORTICOID RECEPTOR (PTHR48092:SF5)		Mus musculus
MOUSE|MGI=MGI=1315213|UniProtKB=Q8CBD1	Nrip1	Nuclear receptor-interacting protein 1;Nrip1;ortholog	NUCLEAR RECEPTOR-INTERACTING PROTEIN 1 (PTHR15088:SF0)		Mus musculus
MOUSE|MGI=MGI=1890430|UniProtKB=Q6NZQ4	Paxip1	PAX-interacting protein 1;Paxip1;ortholog	PAX-INTERACTING PROTEIN 1 (PTHR23196:SF1)		Mus musculus
MOUSE|MGI=MGI=1197524|UniProtKB=O35954	Pitpnm1	Membrane-associated phosphatidylinositol transfer protein 1;Pitpnm1;ortholog	MEMBRANE-ASSOCIATED PHOSPHATIDYLINOSITOL TRANSFER PROTEIN 1 (PTHR10658:SF40)	transporter(PC00227)	Mus musculus
MOUSE|MGI=MGI=97810|UniProtKB=P06800	Ptprc	Receptor-type tyrosine-protein phosphatase C;Ptprc;ortholog	RECEPTOR-TYPE TYROSINE-PROTEIN PHOSPHATASE C (PTHR19134:SF449)	protein phosphatase(PC00195)	Mus musculus
MOUSE|MGI=MGI=2443630|UniProtKB=Q80ZE3	Siglecg	Sialic acid-binding Ig-like lectin 10;Siglec10;ortholog	SIALIC ACID-BINDING IG-LIKE LECTIN 10 (PTHR12035:SF115)	immunoglobulin superfamily cell adhesion molecule(PC00125)	Mus musculus
MOUSE|MGI=MGI=1330284|UniProtKB=O70451	Slc16a7	Monocarboxylate transporter 2;Slc16a7;ortholog	MONOCARBOXYLATE TRANSPORTER 2 (PTHR11360:SF25)	transporter(PC00227)	Mus musculus
MOUSE|MGI=MGI=1923556|UniProtKB=D3Z5L6	Slc18b1	MFS-type transporter SLC18B1;Slc18b1;ortholog	MFS-TYPE TRANSPORTER SLC18B1 (PTHR23506:SF26)	secondary carrier transporter(PC00258)	Mus musculus
MOUSE|MGI=MGI=1928761|UniProtKB=Q9EQN9	Slc19a2	Thiamine transporter 1;Slc19a2;ortholog	THIAMINE TRANSPORTER 1 (PTHR10686:SF19)	transporter(PC00227)	Mus musculus
MOUSE|MGI=MGI=105305|UniProtKB=P51912	Slc1a5	Neutral amino acid transporter B(0);Slc1a5;ortholog	NEUTRAL AMINO ACID TRANSPORTER B(0) (PTHR11958:SF19)	primary active transporter(PC00068)	Mus musculus
MOUSE|MGI=MGI=1330823|UniProtKB=Q9Z2B2	Slc25a14	Brain mitochondrial carrier protein 1;Slc25a14;ortholog	BRAIN MITOCHONDRIAL CARRIER PROTEIN 1 (PTHR45618:SF20)	secondary carrier transporter(PC00258)	Mus musculus
MOUSE|MGI=MGI=1920345|UniProtKB=Q8R0Y8	Slc25a42	Mitochondrial coenzyme A transporter SLC25A42;Slc25a42;ortholog	MITOCHONDRIAL COENZYME A TRANSPORTER SLC25A42 (PTHR24089:SF736)	mitochondrial carrier protein(PC00158)	Mus musculus
MOUSE|MGI=MGI=1927073|UniProtKB=Q9JIM1	Slc29a1	Equilibrative nucleoside transporter 1;Slc29a1;ortholog	EQUILIBRATIVE NUCLEOSIDE TRANSPORTER 1 (PTHR10332:SF9)	transporter(PC00227)	Mus musculus
MOUSE|MGI=MGI=1918529|UniProtKB=Q99P65	Slc29a3	Equilibrative nucleoside transporter 3;Slc29a3;ortholog	EQUILIBRATIVE NUCLEOSIDE TRANSPORTER 3 (PTHR10332:SF17)	transporter(PC00227)	Mus musculus
MOUSE|MGI=MGI=1919305|UniProtKB=Q5I012	Slc38a10	Putative sodium-coupled neutral amino acid transporter 10;Slc38a10;ortholog	SODIUM-COUPLED NEUTRAL AMINO ACID TRANSPORTER 10-RELATED (PTHR22950:SF646)	amino acid transporter(PC00046)	Mus musculus
MOUSE|MGI=MGI=1931352|UniProtKB=Q8BSM7	Slc43a1	Large neutral amino acids transporter small subunit 3;Slc43a1;ortholog	LARGE NEUTRAL AMINO ACIDS TRANSPORTER SMALL SUBUNIT 3 (PTHR20766:SF0)		Mus musculus
MOUSE|MGI=MGI=2444530|UniProtKB=Q8BLV3	Slc9a7	Sodium/hydrogen exchanger 7;Slc9a7;ortholog	SODIUM/HYDROGEN EXCHANGER 7 (PTHR10110:SF62)	secondary carrier transporter(PC00258)	Mus musculus
MOUSE|MGI=MGI=105372|UniProtKB=P49660	Ssr4	Somatostatin receptor type 4;Sstr4;ortholog	SOMATOSTATIN RECEPTOR TYPE 4 (PTHR24229:SF35)	G-protein coupled receptor(PC00021)	Mus musculus
MOUSE|MGI=MGI=98510|UniProtKB=P15806	Tcf3	Transcription factor E2-alpha;Tcf3;ortholog	TRANSCRIPTION FACTOR E2-ALPHA (PTHR11793:SF7)	basic helix-loop-helix transcription factor(PC00055)	Mus musculus
MOUSE|MGI=MGI=1913308|UniProtKB=Q9DCS1	Tmem176a	Transmembrane protein 176A;Tmem176a;ortholog	TRANSMEMBRANE PROTEIN 176A (PTHR15756:SF6)		Mus musculus
MOUSE|MGI=MGI=1924049|UniProtKB=Q8R1E7	Tmem234	Transmembrane protein 234;Tmem234;ortholog	TRANSMEMBRANE PROTEIN 234 (PTHR28668:SF1)		Mus musculus
MOUSE|MGI=MGI=1913369|UniProtKB=Q9CQN3	Tomm6	Mitochondrial import receptor subunit TOM6 homolog;Tomm6;ortholog	MITOCHONDRIAL IMPORT RECEPTOR SUBUNIT TOM6 HOMOLOG (PTHR15527:SF0)	primary active transporter(PC00068)	Mus musculus
MOUSE|MGI=MGI=1929996|UniProtKB=Q923J1	Trpm7	Transient receptor potential cation channel subfamily M member 7;Trpm7;ortholog	TRANSIENT RECEPTOR POTENTIAL CATION CHANNEL SUBFAMILY M MEMBER 7 (PTHR13800:SF8)	ion channel(PC00133)	Mus musculus
