## Supplemental Dataset 3 for "DDX41 is needed for pre-and post-natal hematopoietic stem cell differentiation in mice"

### Sheet: Sheet1
Supplemental Table S3: Differential RI events in WT v.s KO LSK cells. FDR < 0.05, |Inc level difference| ≥ 0.1. Related to Figure 5.
ID	GeneID	geneSymbol	chr	strand	riExonStart_0base	riExonEnd	upstreamES	upstreamEE	downstreamES	downstreamEE	PValue	FDR	IncLevel1	IncLevel2	IncLevelDifference
3348	ENSMUSG00000020654.15	Adcy3	chr12	+	4210771	4211605	4210771	4210891	4211481	4211605	0.00404104	0.0376434	0.287,0.0,0.063	0.287,1.0,1.0	-0.646
2784	ENSMUSG00000001065.15	Zfp276	chr8	+	123264815	123265070	123264815	123264926	123264994	123265070	4.22763e-07	1.58189e-05	0.355,0.407,0.079	0.821,1.0,0.733	-0.571
3077	ENSMUSG00000022875.17	Kng1	chr16	+	23078973	23080006	23078973	23079051	23079594	23080006	4.70157e-05	0.000982254	1.0,0.139,0.301	1.0,1.0,1.0	-0.52
488	ENSMUSG00000027776.12	Il12a	chr3	+	68695189	68695346	68695189	68695231	68695304	68695346	0	0	0.217,0.102,0.077	0.523,0.586,0.552	-0.422
220	ENSMUSG00000025737.5	Wdr24	chr17	+	25827234	25827532	25827234	25827356	25827427	25827532	2.68896e-13	2.69649e-11	0.111,0.119,0.078	0.479,0.582,0.475	-0.409
666	ENSMUSG00000022884.14	Eif4a2	chr16	+	23108587	23108851	23108587	23108633	23108718	23108851	0.000296625	0.00464774	0.231,0.433,0.066	0.844,0.521,0.569	-0.401
1559	ENSMUSG00000020059.9	Sycp3	chr10	+	88472675	88473236	88472675	88472780	88472904	88473236	0.00538453	0.0457594	1.0,0.353,0.45	1.0,1.0,1.0	-0.399
1014	ENSMUSG00000035228.15	Ccdc106	chr7	+	5059495	5060785	5059495	5059705	5060206	5060785	0.00108264	0.0133047	0.0,0.071,0.133	0.534,0.534,0.223	-0.362
640	ENSMUSG00000090077.9	Lime1	chr2	+	181382486	181382703	181382486	181382544	181382615	181382703	0.00393911	0.0371254	0.131,0.253,0.184	0.753,0.203,0.693	-0.36
217	ENSMUSG00000025733.17	Rhot2	chr17	-	25844088	25844313	25844088	25844170	25844254	25844313	7.24513e-06	0.000199599	0.0,0.096,0.0	0.204,0.59,0.299	-0.332
1547	ENSMUSG00000026127.13	Imp4	chr1	+	34443768	34444091	34443768	34443923	34443996	34444091	0	0	0.021,0.027,0.022	0.365,0.386,0.315	-0.332
1209	ENSMUSG00000001918.17	Slc1a5	chr7	+	16795757	16796158	16795757	16795952	16796023	16796158	1.63679e-09	1.02586e-07	0.383,0.266,0.127	0.534,0.629,0.565	-0.317
1499	ENSMUSG00000026958.13	Dpp7	chr2	-	25355813	25356142	25355813	25355953	25356028	25356142	5.17703e-10	3.60522e-08	0.0,0.0,0.0	0.235,0.423,0.28	-0.313
481	ENSMUSG00000025766.14	D3Ertd751e	chr3	+	41756048	41758939	41756048	41756129	41758623	41758939	0.00127101	0.0151735	0.725,0.373,0.68	1.0,0.919,0.756	-0.299
1480	ENSMUSG00000000916.15	Nsun5	chr5	+	135375274	135375698	135375274	135375485	135375554	135375698	0	0	0.087,0.07,0.04	0.397,0.367,0.323	-0.297
2565	ENSMUSG00000011832.15	Evi5l	chr8	+	4206055	4206327	4206055	4206151	4206231	4206327	2.99766e-05	0.00069195	0.0,0.075,0.0	0.245,0.218,0.465	-0.284
1521	ENSMUSG00000068744.12	Psrc1	chr3	+	108384235	108384431	108384235	108384285	108384373	108384431	0.00425172	0.0387602	0.32,0.0,0.082	0.325,0.46,0.456	-0.28
339	ENSMUSG00000022550.17	Adck5	chr15	+	76594528	76594752	76594528	76594610	76594673	76594752	3.21765e-08	1.49382e-06	0.048,0.053,0.055	0.513,0.243,0.23	-0.277
1430	ENSMUSG00000061028.7	Clasrp	chr7	-	19584469	19584823	19584469	19584530	19584779	19584823	0.00370184	0.0356943	0.692,0.405,0.365	0.814,0.824,0.652	-0.276
2603	ENSMUSG00000035478.14	Mbd3	chr10	-	80392538	80393280	80392538	80393018	80393094	80393280	0	0	0.157,0.143,0.128	0.429,0.394,0.429	-0.275
2481	ENSMUSG00000042289.11	Hsd3b7	chr7	+	127801833	127802113	127801833	127801942	127802013	127802113	1.65423e-14	1.88507e-12	0.116,0.117,0.041	0.329,0.39,0.346	-0.264
1174	ENSMUSG00000047798.15	Cd300lf	chr11	-	115124247	115126452	115124247	115124377	115126110	115126452	0.00384399	0.0363656	1.0,0.095,0.192	1.0,0.073,1.0	-0.262
1197	ENSMUSG00000037326.10	Capn15	chr17	-	25962670	25963145	25962670	25962894	25962961	25963145	0.000804375	0.0103414	0.0,0.187,0.0	0.356,0.187,0.408	-0.255
1720	ENSMUSG00000035890.9	Rnf126	chr10	-	79761429	79761633	79761429	79761499	79761564	79761633	0	0	0.094,0.078,0.04	0.337,0.327,0.305	-0.252
3243	ENSMUSG00000001062.18	Vps9d1	chr8	-	123248153	123248676	123248153	123248206	123248613	123248676	0.000441032	0.00624929	0.082,0.13,0.056	0.401,0.349,0.273	-0.252
3476	ENSMUSG00000060601.13	Nr1h2	chr7	-	44553578	44553923	44553578	44553708	44553808	44553923	8.94491e-05	0.00171182	0.0,0.13,0.0	0.166,0.583,0.138	-0.252
411	ENSMUSG00000003031.14	Cdkn1b	chr6	+	134921955	134925513	134921955	134922083	134924242	134925513	0.00366738	0.0356113	0.235,1.0,0.162	1.0,0.635,0.492	-0.243
2685	ENSMUSG00000003808.18	Farsa	chr8	+	84867548	84867918	84867548	84867648	84867752	84867918	2.8513e-06	9.04837e-05	0.533,0.598,0.498	0.79,0.788,0.779	-0.243
352	ENSMUSG00000063268.12	Parp10	chr15	-	76241657	76242639	76241657	76242322	76242402	76242639	2.5999e-08	1.25345e-06	0.207,0.0,0.0	0.324,0.363,0.234	-0.238
1790	ENSMUSG00000002109.14	Ddb2	chr2	-	91234107	91234951	91234107	91234299	91234814	91234951	0.00382351	0.0363089	0.517,0.242,0.149	0.58,0.563,0.453	-0.229
382	ENSMUSG00000032594.11	Ip6k1	chr9	+	108044724	108045313	108044724	108044900	108045245	108045313	0.00449797	0.040231	0.376,0.118,0.0	0.525,0.311,0.326	-0.223
2833	ENSMUSG00000032182.15	Yipf2	chr9	-	21588681	21589760	21588681	21589558	21589634	21589760	0.00143505	0.0167333	0.491,0.415,0.332	0.65,0.595,0.654	-0.22
2823	ENSMUSG00000002820.6	Atg4d	chr9	+	21268250	21268669	21268250	21268527	21268604	21268669	2.14144e-09	1.30941e-07	0.088,0.04,0.084	0.253,0.325,0.285	-0.217
1904	ENSMUSG00000004268.11	Emg1	chr6	-	124704938	124705216	124704938	124705088	124705157	124705216	0	0	0.06,0.041,0.033	0.258,0.275,0.236	-0.212
1498	ENSMUSG00000026958.13	Dpp7	chr2	-	25354892	25355721	25354892	25355028	25355557	25355721	6.11624e-05	0.00123657	0.3,0.13,0.086	0.423,0.435,0.286	-0.209
2143	ENSMUSG00000038762.15	Abcf1	chr17	-	35963125	35963392	35963125	35963236	35963320	35963392	0	0	0.085,0.015,0.037	0.25,0.252,0.224	-0.196
318	ENSMUSG00000062906.12	Hdac10	chr15	-	89124174	89124588	89124174	89124428	89124531	89124588	0.00291065	0.0300288	0.805,1.0,0.509	1.0,0.892,1.0	-0.193
1494	ENSMUSG00000026309.14	Ilkap	chr1	-	91387214	91388464	91387214	91387341	91388354	91388464	0.00323797	0.0327987	0.381,0.29,0.284	0.549,0.538,0.42	-0.184
667	ENSMUSG00000022884.14	Eif4a2	chr16	+	23109984	23110343	23109984	23110153	23110233	23110343	1.11022e-16	1.39166e-14	0.064,0.038,0.015	0.315,0.203,0.149	-0.183
3340	ENSMUSG00000025138.14	Sirt7	chr11	-	120620423	120621055	120620423	120620883	120620956	120621055	0	0	0.044,0.014,0.039	0.228,0.191,0.209	-0.177
119	ENSMUSG00000024535.15	Snx24	chr18	+	53389516	53390823	53389516	53389612	53390391	53390823	4.70165e-05	0.000982254	0.905,0.658,0.831	0.905,1.0,1.0	-0.17
3328	ENSMUSG00000056962.11	Jmjd6	chr11	-	116839837	116840545	116839837	116839926	116840447	116840545	0.000910402	0.0114692	0.642,0.687,0.821	0.841,0.889,0.927	-0.169
1796	ENSMUSG00000017999.16	Ddx27	chr2	+	167020499	167020714	167020499	167020543	167020627	167020714	0	0	0.003,0.022,0.008	0.189,0.208,0.137	-0.167
3401	ENSMUSG00000035278.9	Plekhj1	chr10	-	80797772	80797977	80797772	80797839	80797909	80797977	2.3338e-12	2.08958e-10	0.203,0.211,0.163	0.392,0.328,0.344	-0.162
2572	ENSMUSG00000028670.14	Lypla2	chr4	-	135969427	135969674	135969427	135969529	135969600	135969674	0	0	0.037,0.021,0.015	0.177,0.235,0.145	-0.161
96	ENSMUSG00000054874.12	Pcnx3	chr19	-	5686626	5687218	5686626	5686666	5687118	5687218	0.00466614	0.0408765	0.199,0.058,0.052	0.271,0.248,0.262	-0.157
274	ENSMUSG00000022721.18	Trmt2a	chr16	+	18251358	18251660	18251358	18251474	18251548	18251660	6.77236e-15	8.08491e-13	0.124,0.044,0.032	0.227,0.293,0.143	-0.154
2735	ENSMUSG00000033540.18	Idua	chr5	+	108680110	108680497	108680110	108680206	108680394	108680497	0.000409694	0.00593701	0.721,0.841,0.841	0.928,0.914,1.0	-0.146
3351	ENSMUSG00000060073.9	Psma3	chr12	+	70984492	70984745	70984492	70984594	70984671	70984745	0	0	0.027,0.019,0.014	0.172,0.166,0.158	-0.145
1567	ENSMUSG00000037933.15	Bicd2	chr13	+	49383042	49387025	49383042	49383253	49384970	49387025	4.1045e-06	0.000121059	0.124,0.051,0.054	0.198,0.191,0.273	-0.144
3489	ENSMUSG00000030166.14	Rad52	chr6	+	119918586	119919077	119918586	119918786	119918925	119919077	0.00405255	0.0376434	0.256,0.23,0.2	0.359,0.354,0.401	-0.143
3148	ENSMUSG00000004100.12	Ppan	chr9	+	20891082	20891365	20891082	20891206	20891286	20891365	0	0	0.13,0.08,0.049	0.218,0.258,0.204	-0.14
1377	ENSMUSG00000015083.11	C8g	chr2	-	25498655	25499115	25498655	25498943	25499013	25499115	0.00211193	0.0228216	0.0,0.064,0.078	0.089,0.368,0.102	-0.139
1896	ENSMUSG00000027333.18	Smox	chr2	+	131520094	131521171	131520094	131520268	131520411	131521171	1.00816e-05	0.000263277	0.023,0.073,0.012	0.245,0.222,0.05	-0.136
1575	ENSMUSG00000073702.11	Rpl31	chr1	+	39367928	39368255	39367928	39368006	39368148	39368255	0.000793235	0.0102507	0.552,0.546,0.474	0.69,0.639,0.646	-0.134
2938	ENSMUSG00000036529.17	Sbf1	chr15	-	89301842	89302377	89301842	89301970	89302181	89302377	0.00272222	0.0282008	0.171,0.0,0.0	0.121,0.356,0.094	-0.133
2770	ENSMUSG00000033545.14	Znrf1	chr8	+	111621595	111626030	111621595	111621687	111622798	111626030	0.000377997	0.00557434	0.625,0.564,0.57	0.74,0.76,0.653	-0.131
211	ENSMUSG00000036775.12	Decr2	chr17	-	26083844	26084135	26083844	26083938	26084010	26084135	3.93153e-06	0.000117337	0.0,0.027,0.019	0.115,0.144,0.177	-0.13
827	ENSMUSG00000028687.17	Mutyh	chr4	+	116816312	116816507	116816312	116816354	116816435	116816507	1.60262e-05	0.000397798	0.033,0.072,0.0	0.245,0.172,0.067	-0.126
1102	ENSMUSG00000026944.18	Abca2	chr2	+	25446437	25446707	25446437	25446541	25446614	25446707	0.00548556	0.0464605	0.0,0.0,0.251	0.069,0.309,0.251	-0.126
1410	ENSMUSG00000069678.10	Pcgf1	chr6	+	83080549	83080854	83080549	83080630	83080709	83080854	0.00587564	0.0487756	0.123,0.171,0.0	0.192,0.184,0.297	-0.126
1213	ENSMUSG00000002014.12	Ssr4	chrX	+	73789799	73790424	73789799	73789874	73790358	73790424	0.000929186	0.0116473	0.787,0.936,0.787	0.872,1.0,1.0	-0.121
2982	ENSMUSG00000032604.16	Qars	chr9	+	108514966	108515232	108514966	108515033	108515106	108515232	1.65594e-11	1.29733e-09	0.037,0.025,0.0	0.224,0.102,0.1	-0.121
2713	ENSMUSG00000039450.11	Dcxr	chr11	-	120726087	120726311	120726087	120726187	120726268	120726311	1.10796e-05	0.000283435	0.13,0.087,0.118	0.209,0.249,0.237	-0.12
2352	ENSMUSG00000003068.16	Stk11	chr10	+	80126032	80126369	80126032	80126165	80126232	80126369	1.91895e-08	9.62162e-07	0.026,0.041,0.009	0.162,0.126,0.141	-0.118
1147	ENSMUSG00000053746.8	Ptrh1	chr2	+	32776303	32776806	32776303	32776523	32776706	32776806	9.60362e-06	0.00025613	0.043,0.0,0.0	0.056,0.156,0.183	-0.117
1037	ENSMUSG00000025507.13	Pidd1	chr7	-	141439077	141439491	141439077	141439277	141439377	141439491	7.97152e-06	0.000217224	0.0,0.0,0.052	0.166,0.117,0.116	-0.116
219	ENSMUSG00000025736.14	Jmjd8	chr17	+	25829941	25830206	25829941	25830061	25830138	25830206	1.46808e-07	6.19318e-06	0.042,0.072,0.016	0.245,0.115,0.113	-0.114
137	ENSMUSG00000033475.15	Tomm6	chr17	-	47686739	47687288	47686739	47687062	47687187	47687288	0.00367903	0.0356113	0.175,0.129,0.243	0.322,0.27,0.294	-0.113
3061	ENSMUSG00000032480.17	Dhx30	chr9	-	110085684	110086031	110085684	110085878	110085949	110086031	4.89748e-05	0.00101471	0.1,0.09,0.0	0.141,0.285,0.1	-0.112
736	ENSMUSG00000029062.14	Cdk11b	chr4	+	155625530	155625773	155625530	155625654	155625726	155625773	0.000209441	0.00336582	0.844,0.827,0.716	0.889,0.941,0.888	-0.11
910	ENSMUSG00000028461.12	Ccdc107	chr4	+	43495508	43495921	43495508	43495621	43495696	43495921	4.39061e-06	0.00012652	0.166,0.109,0.071	0.252,0.232,0.191	-0.11
720	ENSMUSG00000003199.16	Mpnd	chr17	+	56012270	56012492	56012270	56012343	56012415	56012492	1.50013e-12	1.3929e-10	0.065,0.06,0.042	0.169,0.169,0.157	-0.109
1065	ENSMUSG00000024160.16	Spsb3	chr17	+	24890567	24890935	24890567	24890755	24890832	24890935	1.18442e-10	8.73333e-09	0.056,0.04,0.021	0.176,0.119,0.145	-0.108
1873	ENSMUSG00000055681.14	Cope	chr8	+	70312705	70312990	70312705	70312780	70312858	70312990	5.00711e-14	5.45775e-12	0.089,0.075,0.039	0.155,0.166,0.196	-0.105
381	ENSMUSG00000079677.2	Fdx1l	chr9	-	21073074	21073318	21073074	21073181	21073263	21073318	0.00144319	0.0167503	0.298,0.225,0.256	0.359,0.38,0.353	-0.104
1084	ENSMUSG00000038619.12	Ensa	chr3	+	95628540	95632102	95628540	95628707	95631431	95632102	0.00137466	0.016256	0.519,0.502,0.493	0.602,0.629,0.585	-0.101
2761	ENSMUSG00000036672.5	Cenpt	chr8	-	105849625	105849923	105849625	105849713	105849832	105849923	0.00535786	0.0456876	0.0,0.1,0.0	0.302,0.1,0.0	-0.101
2895	ENSMUSG00000032308.9	Ulk3	chr9	+	57593750	57594046	57593750	57593853	57593981	57594046	0.00445793	0.0402106	0.0,0.0,0.0	0.056,0.177,0.071	-0.101
3124	ENSMUSG00000008398.14	Elk3	chr10	-	93264879	93265680	93264879	93265010	93265336	93265680	0.000355402	0.00530352	0.846,0.858,0.8	0.757,0.745,0.676	0.109
1363	ENSMUSG00000053332.13	Gas5	chr1	+	161036819	161037164	161036819	161036852	161037123	161037164	2.02741e-05	0.000484068	0.395,0.379,0.271	0.259,0.236,0.21	0.113
1668	ENSMUSG00000027185.14	Nat10	chr2	-	103734374	103734990	103734374	103734525	103734917	103734990	0.00378018	0.0360339	1.0,1.0,0.908	1.0,0.677,0.889	0.114
2160	ENSMUSG00000004896.16	Rrnad1	chr3	-	87927562	87928048	87927562	87927755	87927923	87928048	0.000191297	0.00319721	0.1,0.202,0.176	0.077,0.018,0.031	0.117
1364	ENSMUSG00000053332.13	Gas5	chr1	+	161036819	161037315	161036819	161036852	161037287	161037315	5.80844e-08	2.55469e-06	0.361,0.377,0.274	0.252,0.219,0.178	0.121
312	ENSMUSG00000022621.16	Rabl2	chr15	-	89583909	89584390	89583909	89584007	89584343	89584390	0.00215236	0.0230597	0.942,1.0,0.933	0.711,1.0,0.776	0.129
758	ENSMUSG00000071337.11	Tia1	chr6	+	86418877	86420411	86418877	86418932	86420323	86420411	0.00533773	0.0456713	0.381,0.337,0.144	0.186,0.165,0.11	0.134
3380	ENSMUSG00000001034.17	Mapk7	chr11	-	61492903	61494266	61492903	61493069	61493505	61494266	0.00406448	0.0376434	1.0,0.433,1.0	1.0,0.583,0.433	0.139
3295	ENSMUSG00000035086.13	Becn1	chr11	-	101294000	101295164	101294000	101294147	101294965	101295164	0.00504816	0.0434905	1.0,0.629,1.0	0.504,0.893,0.812	0.14
81	ENSMUSG00000108414.1	Snhg1	chr19	+	8724402	8724721	8724402	8724483	8724671	8724721	4.31987e-06	0.000125929	0.188,0.345,0.205	0.113,0.095,0.084	0.149
2824	ENSMUSG00000035047.9	Kri1	chr9	-	21280163	21280489	21280163	21280259	21280362	21280489	1.66102e-05	0.000404288	0.345,0.053,0.078	0.0,0.0,0.02	0.152
2353	ENSMUSG00000032579.14	Hemk1	chr9	-	107336571	107337378	107336571	107336663	107337000	107337378	0.00455865	0.0405267	0.417,0.113,0.077	0.076,0.053,0.02	0.153
549	ENSMUSG00000030815.11	Phkg2	chr7	+	127577534	127578029	127577534	127577646	127577974	127578029	0.0030611	0.0311959	0.925,0.875,1.0	0.632,0.772,0.913	0.161
1783	ENSMUSG00000005506.16	Celf1	chr2	+	91013237	91019497	91013237	91013402	91016565	91019497	3.23645e-05	0.000721047	0.757,0.731,0.734	0.616,0.566,0.546	0.165
2647	ENSMUSG00000002346.16	Slc25a42	chr8	-	70188832	70189577	70188832	70188949	70189410	70189577	2.16231e-05	0.000509744	0.163,0.169,0.328	0.058,0.034,0.013	0.185
2108	ENSMUSG00000025077.13	Dclre1a	chr19	-	56540181	56541623	56540181	56540322	56541504	56541623	0.00112267	0.0137294	0.309,0.309,0.014	0.0,0.022,0.027	0.194
613	ENSMUSG00000023367.14	Tmem176a	chr6	+	48842203	48843841	48842203	48842401	48843784	48843841	0.00596109	0.0489982	1.0,0.467,1.0	0.245,0.623,1.0	0.2
3488	ENSMUSG00000053754.13	Chd8	chr14	-	52204432	52205506	52204432	52204584	52204789	52205506	0.000350112	0.00527675	0.24,0.296,0.24	0.174,0.0,0.0	0.201
3342	ENSMUSG00000025158.7	Rfng	chr11	-	120782382	120783160	120782382	120782548	120783006	120783160	0.00185153	0.0205854	0.92,0.903,0.761	0.688,0.708,0.574	0.205
3268	ENSMUSG00000020486.18	Sept4	chr11	+	87589655	87590055	87589655	87589818	87590008	87590055	0.000364347	0.00540484	1.0,1.0,1.0	1.0,0.767,0.547	0.229
1967	ENSMUSG00000038241.16	Cep250	chr2	+	155969994	155970236	155969994	155970156	155970219	155970236	0.000532376	0.00737386	1.0,1.0,1.0	0.831,0.863,0.552	0.251
2745	ENSMUSG00000013858.14	Tmem259	chr10	-	79977962	79978605	79977962	79978320	79978547	79978605	0.00376588	0.0360339	1.0,1.0,1.0	0.471,1.0,0.665	0.288
1043	ENSMUSG00000025507.13	Pidd1	chr7	-	141441611	141442564	141441611	141441860	141442150	141442564	0.00114607	0.0138802	1.0,0.253,0.753	0.253,0.253,0.576	0.308
2252	ENSMUSG00000038990.14	Cables2	chr2	-	180261076	180263155	180261076	180261180	180263077	180263155	0.000252485	0.00403173	1.0,1.0,1.0	0.53,0.387,1.0	0.361
623	ENSMUSG00000005625.15	Psmd4	chr3	-	95034941	95035924	95034941	95035010	95035809	95035924	0.00580462	0.0483461	1.0,1.0,1.0	0.208,0.688,1.0	0.368
1432	ENSMUSG00000061028.7	Clasrp	chr7	-	19591992	19594552	19591992	19592077	19594404	19594552	0.000159881	0.00280295	1.0,0.351,1.0	0.153,1.0,0.057	0.38
2129	ENSMUSG00000068860.5	Gm128	chr3	-	95239949	95241598	95239949	95240111	95240594	95241598	1.96743e-05	0.000474263	1.0,0.586,1.0	0.541,0.515,0.32	0.403
671	ENSMUSG00000028245.15	Nsmaf	chr4	-	6418471	6421136	6418471	6418523	6420049	6421136	0.000201147	0.00329592	1.0,0.308,1.0	0.262,0.4,0.308	0.446
2	ENSMUSG00000031342.17	Gpm6b	chrX	+	166385390	166388988	166385390	166385481	166386951	166388988	7.04943e-07	2.5247e-05	1.0,1.0,1.0	0.293,1.0,0.326	0.46
884	ENSMUSG00000027936.18	Crtc2	chr3	+	90258464	90259492	90258464	90258526	90259385	90259492	5.81261e-05	0.00118473	1.0,0.307,1.0	0.228,0.295,0.21	0.525
1269	ENSMUSG00000038780.14	Smurf1	chr5	-	144880624	144881819	144880624	144880700	144881617	144881819	0.00514508	0.0441737	1.0,1.0,0.0	0.189,0.065,0.045	0.567
2641	ENSMUSG00000031858.16	Mau2	chr8	-	70022619	70023697	70022619	70022669	70023606	70023697	7.26141e-12	5.87238e-10	1.0,1.0,1.0	0.308,0.43,0.243	0.673
