## Supplemental Dataset 4 for "DDX41 is needed for pre-and post-natal hematopoietic stem cell differentiation in mice"

### Sheet: Sheet1
Supplemental Table S3: Differential SE events in WT v.s KO LSK cells. FDR < 0.05, |Inc level difference| ≥ 0.1. Related to Figure 5.
ID	GeneID	geneSymbol	chr	strand	exonStart_0base	exonEnd	upstreamES	upstreamEE	downstreamES	downstreamEE	PValue	FDR	IncLevel1	IncLevel2	IncLevelDifference
23006	ENSMUSG00000073856.11	Iqck	chr7	+	118872820	118872894	118855774	118855961	118876241	118876371	1.56146e-05	0.00444929	0.0,0.0,0.667	1.0,1.0,1.0	-0.778
21197	ENSMUSG00000020231.15	Dip2a	chr10	-	76321489	76321606	76319466	76319586	76327701	76327773	3.32072e-07	0.000205398	0.528,0.0,0.359	1.0,1.0,1.0	-0.704
19691	ENSMUSG00000032966.14	Fkbp1a	chr2	+	151544012	151544140	151542817	151542865	151559457	151559616	6.10517e-09	7.03759e-06	0.0,0.212,0.056	0.729,0.829,0.69	-0.66
25021	ENSMUSG00000032637.15	Atxn2l	chr7	-	126492448	126492485	126492152	126492215	126492811	126493001	1.97039e-07	0.000135051	0.211,0.445,0.211	1.0,1.0,0.737	-0.623
21562	ENSMUSG00000025571.13	Tnrc6c	chr11	+	117741644	117741818	117739866	117740009	117742926	117743064	5.37474e-05	0.00946552	0.618,0.0,0.257	0.698,1.0,1.0	-0.608
4255	ENSMUSG00000038729.23	Akap2	chr4	+	57883023	57883202	57854158	57857037	57892868	57896982	0.000476009	0.0397091	0.185,0.0,0.312	1.0,1.0,0.312	-0.605
29655	ENSMUSG00000019820.10	Utrn	chr10	-	12415450	12415489	12415180	12415246	12421596	12421733	0.000151005	0.0178948	0.0,0.209,1.0	1.0,1.0,1.0	-0.597
8878	ENSMUSG00000017715.11	Pgs1	chr11	+	118014646	118014722	118005369	118005891	118023404	118023925	3.30406e-10	6.44545e-07	0.498,0.57,0.321	1.0,1.0,1.0	-0.537
12729	ENSMUSG00000021760.3	Gpx8	chr13	-	113045431	113045693	113042762	113043299	113046171	113046388	2.46643e-06	0.00102539	0.521,0.42,0.521	1.0,1.0,1.0	-0.513
34598	ENSMUSG00000019027.7	Dnah1	chr14	-	31311626	31311788	31308799	31308957	31315061	31315194	0.000171326	0.0198394	0.489,0.489,0.489	1.0,1.0,1.0	-0.511
9971	ENSMUSG00000087153.8	Gm6483	chr8	+	19693550	19693718	19691520	19691640	19697503	19697736	2.84023e-05	0.00648646	1.0,0.32,0.0	1.0,0.79,1.0	-0.49
20276	ENSMUSG00000068921.14	Dap3	chr3	-	88929395	88929526	88925293	88925411	88933564	88933666	2.11915e-05	0.00537416	0.0,0.347,0.0	0.285,1.0,0.516	-0.485
26932	ENSMUSG00000000244.17	Tspan32	chr7	+	143014958	143015060	143006907	143007005	143017578	143017673	1.28621e-07	9.3195e-05	0.471,0.284,0.826	1.0,1.0,1.0	-0.473
23418	ENSMUSG00000030468.12	Siglecg	chr7	+	43411413	43411461	43409242	43411206	43411561	43411756	2.51028e-05	0.00618066	0.274,0.486,0.893	1.0,1.0,1.0	-0.449
13494	ENSMUSG00000041977.18	Arhgef11	chr3	+	87734423	87734552	87733147	87733504	87735344	87735571	0.000502903	0.0414079	0.682,0.0,0.349	1.0,0.349,1.0	-0.439
4470	ENSMUSG00000020102.15	Slc16a7	chr10	-	125377474	125377578	125341780	125341850	125389286	125389368	5.12298e-06	0.00188288	0.702,0.261,0.746	0.855,1.0,1.0	-0.382
34764	ENSMUSG00000037536.13	Fbxo34	chr14	+	47507264	47507446	47504985	47505132	47526204	47526314	0.000130997	0.0161267	0.0,0.0,1.0	1.0,1.0,0.13	-0.377
10415	ENSMUSG00000029001.15	Fbxo44	chr4	-	148156394	148156490	148155497	148156281	148156608	148156706	0.000339752	0.0317519	0.0,0.0,0.233	0.0,0.603,0.753	-0.374
10706	ENSMUSG00000070883.3	Ccdc173	chr2	-	69771931	69772124	69761721	69761886	69776129	69776269	0.000100566	0.0137116	0.303,1.0,0.303	1.0,1.0,0.723	-0.372
21563	ENSMUSG00000025571.13	Tnrc6c	chr11	+	117741668	117741818	117739866	117740009	117742926	117743064	0.000127747	0.0158807	0.809,0.499,0.359	0.777,1.0,1.0	-0.37
22277	ENSMUSG00000028134.11	Ptbp2	chr3	-	119724611	119724645	119724093	119724186	119726065	119726205	6.67215e-05	0.0106215	0.14,0.083,0.259	0.521,0.449,0.602	-0.363
754	ENSMUSG00000031105.16	Slc25a14	chrX	+	48623961	48624206	48623577	48623828	48629251	48629345	1.88058e-05	0.00495656	0.0,0.0,0.0	0.274,0.532,0.221	-0.342
17916	ENSMUSG00000027630.13	Tbl1xr1	chr3	+	22089412	22089522	22076651	22076954	22148941	22149008	0.000309003	0.029683	0.0,0.223,0.0	0.535,0.434,0.277	-0.341
839	ENSMUSG00000037341.13	Slc9a7	chrX	-	20138912	20138972	20131770	20131834	20158814	20158968	0.000489464	0.0406977	0.0,0.416,0.588	0.0,1.0,1.0	-0.332
19911	ENSMUSG00000040268.17	Plekha1	chr7	+	130909587	130909658	130908335	130908425	130910831	130911163	2.91626e-05	0.00654482	0.713,0.67,0.404	1.0,1.0,0.772	-0.328
20188	ENSMUSG00000035268.14	Pkig	chr2	+	163659149	163659235	163658457	163658659	163721127	163721198	0.000224344	0.0238497	1.0,0.559,0.487	1.0,1.0,1.0	-0.318
28866	ENSMUSG00000066442.17	Mthfs	chr9	+	89212533	89213256	89211410	89211481	89215208	89215470	0.000272607	0.0272178	0.146,0.054,1.0	1.0,1.0,0.146	-0.315
753	ENSMUSG00000031105.16	Slc25a14	chrX	+	48623961	48624197	48623577	48623828	48629251	48629345	0.00016845	0.019743	0.0,0.0,0.0	0.279,0.436,0.225	-0.313
5672	ENSMUSG00000001844.10	Zdhhc4	chr5	-	143328677	143328897	143328390	143328570	143329165	143329228	6.11116e-05	0.010196	0.724,0.548,0.561	0.816,0.916,1.0	-0.3
23848	ENSMUSG00000032579.14	Hemk1	chr9	-	107330772	107330822	107329323	107329432	107336178	107336272	0.000179459	0.0203173	0.555,0.692,0.652	0.75,1.0,1.0	-0.284
34138	ENSMUSG00000020053.18	Igf1	chr10	+	87915297	87915349	87913618	87913800	87930674	87930877	1.82319e-05	0.00491874	0.156,0.0,0.0	0.317,0.331,0.346	-0.279
18112	ENSMUSG00000025958.14	Creb1	chr1	+	64559726	64559768	64558502	64558649	64561752	64561865	0.000311158	0.0297772	0.281,0.281,0.609	1.0,1.0,0.0	-0.276
19912	ENSMUSG00000040268.17	Plekha1	chr7	+	130909587	130909735	130908335	130908425	130910831	130913312	3.92631e-05	0.00777901	0.626,0.834,0.475	1.0,1.0,0.751	-0.272
28160	ENSMUSG00000043987.18	Cep164	chr9	-	45803172	45803328	45802642	45802777	45809703	45809908	8.54938e-05	0.0123189	0.661,1.0,0.328	1.0,0.774,1.0	-0.262
9945	ENSMUSG00000062861.8	Zfp28	chr7	+	6392593	6392713	6392181	6392296	6393366	6393589	0.000102466	0.0138838	0.0,0.0,0.122	0.085,0.249,0.564	-0.259
11695	ENSMUSG00000040297.12	Suco	chr1	-	161845559	161845580	161845302	161845358	161847204	161847310	4.22056e-05	0.00804763	0.0,0.0,0.226	0.467,0.18,0.354	-0.258
10413	ENSMUSG00000029001.15	Fbxo44	chr4	-	148154157	148154241	148152802	148153644	148156145	148156281	1.9047e-05	0.00495656	0.242,0.0,0.0	0.49,0.193,0.299	-0.247
8970	ENSMUSG00000032599.12	Ip6k2	chr9	+	108796670	108796783	108796540	108796572	108797206	108797994	8.11341e-05	0.0118251	0.597,0.758,0.813	1.0,1.0,0.901	-0.244
26684	ENSMUSG00000031791.8	Tmem38a	chr8	+	72579959	72580144	72579562	72579719	72584699	72584817	0.000605619	0.0468542	1.0,0.416,0.69	1.0,1.0,0.817	-0.237
16337	ENSMUSG00000038538.17	Ubn2	chr6	+	38489253	38489304	38487107	38487150	38490383	38491931	0.000598751	0.0468542	0.0,0.0,0.142	0.142,0.566,0.142	-0.236
13998	ENSMUSG00000022353.9	Mtss1	chr15	-	58947325	58947520	58945845	58946019	58951469	58951680	1.91539e-05	0.00495656	1.0,0.73,0.536	1.0,1.0,0.957	-0.23
32153	ENSMUSG00000019984.16	Med23	chr10	+	24883203	24883221	24882553	24882649	24888399	24888600	0.000170471	0.019831	0.0,0.136,0.0	0.242,0.342,0.239	-0.229
26315	ENSMUSG00000021115.14	Vrk1	chr12	+	106055801	106055910	106042836	106042892	106057842	106057975	0.00012157	0.0155708	0.0,0.0,0.126	0.224,0.278,0.302	-0.226
29772	ENSMUSG00000037455.16	Slc18b1	chr10	+	23805037	23805145	23804187	23804261	23805892	23805959	0.000601228	0.0468542	0.0,0.0,0.0	0.537,0.0,0.127	-0.221
8807	ENSMUSG00000028613.14	Lrp8	chr4	+	107848280	107848403	107847440	107847566	107851307	107851362	7.33447e-05	0.0110805	0.0,0.0,0.0	0.215,0.422,0.0	-0.212
8969	ENSMUSG00000032599.12	Ip6k2	chr9	+	108796654	108796783	108796540	108796572	108797206	108797345	0.000194032	0.0213015	0.6,0.843,0.851	1.0,1.0,0.906	-0.204
11759	ENSMUSG00000026743.16	Mllt10	chr2	+	18082510	18082725	18071124	18071204	18092783	18092834	7.59798e-05	0.0112347	0.225,0.212,0.252	0.406,0.395,0.487	-0.2
15615	ENSMUSG00000017897.18	Eya2	chr2	+	165665256	165665403	165664785	165664886	165682836	165682882	5.31914e-08	4.62207e-05	0.0,0.0,0.0	0.335,0.195,0.065	-0.198
34372	ENSMUSG00000053063.11	Clec12a	chr6	+	129353351	129353450	129349963	129350511	129359407	129359415	3.019e-05	0.00665756	0.9,0.706,0.815	1.0,1.0,1.0	-0.193
18863	ENSMUSG00000027405.16	Nop56	chr2	+	130277031	130277314	130276596	130276653	130277475	130277624	5.65001e-08	4.62207e-05	0.571,0.494,0.586	0.746,0.707,0.725	-0.176
22640	ENSMUSG00000038975.14	Rabggtb	chr3	-	153910063	153910161	153909545	153909598	153910260	153910303	9.12962e-05	0.0128626	0.478,0.393,0.335	0.589,0.603,0.503	-0.163
2098	ENSMUSG00000034165.16	Ccnd3	chr17	+	47575905	47576033	47505218	47505266	47578708	47579286	0.000134594	0.0162764	0.133,0.0,0.0	0.323,0.212,0.082	-0.161
12183	ENSMUSG00000109324.1	Prmt1	chr7	-	44983770	44984133	44983485	44983587	44986282	44986346	0.000366199	0.0334058	0.088,0.071,0.063	0.333,0.148,0.216	-0.158
9174	ENSMUSG00000020100.15	Slc29a3	chr10	-	60720860	60721023	60712071	60716490	60730569	60730652	0.000105707	0.0141838	0.805,0.846,0.789	0.887,1.0,1.0	-0.149
19261	ENSMUSG00000083844.8	Ube2d-ps	chr11	+	5782184	5782357	5780205	5780635	5783891	5784710	0.00066287	0.0497348	0.316,0.0,0.072	0.366,0.316,0.148	-0.147
6968	ENSMUSG00000046311.13	Zfp62	chr11	+	49214525	49214654	49213589	49213642	49215063	49215111	3.92296e-05	0.00777901	0.0,0.063,0.0	0.325,0.103,0.071	-0.145
22654	ENSMUSG00000055436.18	Srsf11	chr3	-	158031990	158032066	158031451	158031648	158036515	158036615	0.000132998	0.0162764	0.0,0.0,0.0	0.293,0.057,0.076	-0.142
23880	ENSMUSG00000038822.15	Hace1	chr10	+	45638320	45638403	45618497	45618629	45648590	45648647	0.000263335	0.0267127	0.9,0.857,0.837	1.0,1.0,1.0	-0.135
35298	ENSMUSG00000020707.6	Rnf135	chr11	+	80193885	80194048	80189223	80189367	80196872	80196947	7.46265e-05	0.0111435	0.758,0.837,0.793	0.903,0.952,0.936	-0.134
6969	ENSMUSG00000046311.13	Zfp62	chr11	+	49214554	49214654	49213589	49213642	49215063	49218816	0.000126245	0.0157713	0.0,0.07,0.0	0.264,0.079,0.114	-0.129
19910	ENSMUSG00000040268.17	Plekha1	chr7	+	130909587	130909628	130908335	130908425	130910831	130910901	0.000333353	0.0314269	0.797,0.947,0.767	1.0,1.0,0.896	-0.128
9175	ENSMUSG00000020100.15	Slc29a3	chr10	-	60723763	60723990	60714025	60716490	60730569	60730652	0.000117866	0.0153042	0.837,0.82,0.809	0.843,1.0,1.0	-0.126
2542	ENSMUSG00000015120.15	Ube2i	chr17	-	25272537	25272765	25269402	25269479	25273320	25273383	4.27344e-08	3.87052e-05	0.194,0.169,0.109	0.268,0.295,0.248	-0.113
15824	ENSMUSG00000068758.7	Il3ra	chr14	+	14350687	14350806	14350034	14350267	14350937	14350967	0.00041456	0.0365043	1.0,0.863,0.804	1.0,1.0,1.0	-0.111
5246	ENSMUSG00000027371.10	Fahd2a	chr2	-	127441873	127442124	127440385	127440602	127444416	127444508	6.18714e-05	0.0102553	0.906,0.898,0.885	1.0,1.0,1.0	-0.104
2407	ENSMUSG00000024038.16	Ndufv3	chr17	+	31527309	31528401	31521568	31521692	31531109	31531326	3.59533e-06	0.00138148	0.176,0.217,0.199	0.362,0.262,0.27	-0.101
5261	ENSMUSG00000038346.18	Zfp384	chr6	+	125024504	125024552	125024032	125024270	125024745	125025082	4.02912e-05	0.00785988	1.0,0.977,0.953	0.887,0.896,0.846	0.1
33421	ENSMUSG00000010608.15	Rbm25	chr12	+	83660307	83660361	83659422	83659608	83660594	83660678	0	0	0.978,0.989,0.977	0.889,0.854,0.902	0.1
13630	ENSMUSG00000054648.7	Zfp869	chr8	-	69708110	69708171	69706331	69707694	69708338	69708465	8.0715e-06	0.00272924	1.0,1.0,0.975	0.898,0.875,0.892	0.103
35120	ENSMUSG00000022130.9	Tgds	chr14	-	118127494	118127585	118121718	118121861	118128222	118128291	0.00039	0.0348254	0.975,1.0,0.935	0.886,0.848,0.865	0.104
4384	ENSMUSG00000031712.10	Il15	chr8	-	82379493	82379615	82345599	82345698	82402289	82402366	0.000222267	0.0238497	1.0,1.0,1.0	0.883,0.96,0.835	0.107
8712	ENSMUSG00000061613.12	U2af1	chr17	-	31651645	31651712	31648844	31648894	31652501	31652568	5.61977e-08	4.62207e-05	0.754,0.814,0.807	0.705,0.679,0.671	0.107
33457	ENSMUSG00000021252.11	0610007P14Rik	chr12	-	85822087	85822248	85816315	85816434	85824470	85824522	1.50228e-05	0.00433488	1.0,1.0,1.0	0.91,0.951,0.814	0.108
13949	ENSMUSG00000053332.13	Gas5	chr1	+	161036819	161037315	161035982	161036244	161037504	161037531	1.11022e-16	4.02218e-13	1.0,1.0,1.0	0.92,0.926,0.826	0.109
14973	ENSMUSG00000057147.13	Dph6	chr2	-	114523043	114523138	114519668	114519799	114535524	114535586	3.27976e-05	0.00698948	0.808,0.837,0.847	0.784,0.663,0.715	0.11
25146	ENSMUSG00000053877.12	Srcap	chr7	+	127540250	127540433	127539756	127539921	127540655	127540922	9.53776e-05	0.013147	0.091,0.204,0.106	0.07,0.0,0.0	0.11
32718	ENSMUSG00000020736.12	Nt5c	chr11	-	115491137	115491198	115490770	115490967	115491270	115491371	0	0	0.982,0.988,0.983	0.875,0.878,0.869	0.11
19799	ENSMUSG00000025816.15	Sec61a2	chr2	-	5882580	5882690	5876840	5877001	5882817	5882949	0.000432206	0.0370295	1.0,1.0,0.954	0.882,0.879,0.86	0.111
14386	ENSMUSG00000001157.13	Gmcl1	chr6	-	86714174	86714259	86711588	86711679	86721340	86721438	7.98459e-05	0.0117046	1.0,1.0,0.971	0.793,0.879,0.963	0.112
8966	ENSMUSG00000032599.12	Ip6k2	chr9	+	108796540	108796572	108796063	108796396	108797206	108797442	0.000605398	0.0468542	0.205,0.205,0.074	0.0,0.0,0.13	0.118
7326	ENSMUSG00000075703.15	Selenoi	chr5	+	30252709	30252784	30248411	30248520	30256077	30256340	0.000224766	0.0238497	0.972,1.0,1.0	0.903,0.734,0.977	0.119
34361	ENSMUSG00000021711.16	Trappc13	chr13	-	104152164	104152182	104150049	104150183	104154295	104154340	0.00057815	0.0458184	0.426,0.535,0.461	0.321,0.381,0.361	0.12
31081	ENSMUSG00000068917.12	Clk2	chr3	+	89169614	89169702	89168694	89168923	89170048	89170115	0.000183087	0.0206359	0.865,0.951,0.978	0.805,0.777,0.844	0.123
32793	ENSMUSG00000020818.16	Mfsd11	chr11	+	116854642	116854698	116853294	116854173	116858473	116858581	6.05151e-05	0.0101633	0.946,1.0,1.0	0.913,0.8,0.863	0.123
10605	ENSMUSG00000033216.9	Eefsec	chr6	-	88355482	88355647	88257333	88258391	88376203	88376411	0.000192536	0.0213015	0.869,1.0,1.0	0.786,0.792,0.919	0.124
27264	ENSMUSG00000027879.9	Sec22b	chr3	+	97912578	97912739	97901189	97901420	97921115	97921851	0.000230339	0.0240386	1.0,1.0,1.0	0.928,0.939,0.758	0.125
21492	ENSMUSG00000040242.14	Fgfr1op2	chr6	+	146592633	146592747	146589893	146590036	146595175	146595289	2.13966e-07	0.000142794	0.317,0.369,0.352	0.21,0.211,0.227	0.13
30752	ENSMUSG00000020166.15	Cnot2	chr10	-	116504034	116504114	116501191	116501317	116517316	116517383	0.000137714	0.0165517	0.864,0.828,0.774	0.696,0.695,0.678	0.132
13936	ENSMUSG00000053332.13	Gas5	chr1	+	161036548	161036579	161035982	161036244	161037287	161037315	6.61006e-06	0.00226529	1.0,1.0,1.0	0.956,0.899,0.746	0.133
5187	ENSMUSG00000029687.16	Ezh2	chr6	-	47541844	47541970	47540676	47540855	47542365	47542406	5.2931e-05	0.00938692	0.664,0.699,0.751	0.614,0.578,0.521	0.134
16396	ENSMUSG00000026201.12	Stk16	chr1	+	75213112	75213228	75212885	75213006	75213575	75213697	6.21944e-07	0.000335585	0.825,0.812,0.848	0.683,0.728,0.673	0.134
32886	ENSMUSG00000061306.15	Slc38a10	chr11	-	120147720	120147838	120140592	120140686	120150979	120151287	1.94173e-06	0.000863897	1.0,0.97,1.0	0.831,0.815,0.918	0.135
19623	ENSMUSG00000018761.14	Mpdu1	chr11	-	69657935	69658056	69657724	69657843	69658565	69658698	0.00012011	0.0154619	0.897,0.897,0.927	0.777,0.744,0.79	0.137
32871	ENSMUSG00000025372.16	Baiap2	chr11	+	120003037	120003085	120000551	120000586	120006358	120006782	0.000259406	0.0264198	0.225,0.174,0.135	0.062,0.035,0.021	0.139
31082	ENSMUSG00000068917.12	Clk2	chr3	+	89169617	89169702	89168694	89168923	89170048	89170115	0.000659217	0.0496502	0.839,0.938,0.97	0.748,0.724,0.846	0.143
5299	ENSMUSG00000020070.18	Rufy2	chr10	+	62995309	62995379	62994704	62994770	62997880	62997982	4.92371e-05	0.00891895	1.0,1.0,1.0	0.766,0.86,0.942	0.144
35195	ENSMUSG00000019487.10	Trip10	chr17	+	57250954	57251011	57250741	57250857	57253261	57253409	4.45674e-05	0.00843454	1.0,1.0,1.0	0.884,0.813,0.867	0.145
32206	ENSMUSG00000020521.7	Rnft1	chr11	+	86484950	86485217	86484729	86484799	86486060	86486105	0.000193724	0.0213015	0.193,0.152,0.137	0.0,0.043,0.0	0.146
18483	ENSMUSG00000063884.6	Ptcd3	chr6	-	71892468	71892519	71889593	71889686	71893381	71893526	7.40898e-11	1.70811e-07	0.887,0.912,0.928	0.801,0.697,0.783	0.149
18015	ENSMUSG00000026395.16	Ptprc	chr1	-	138122455	138122584	138119472	138120166	138126302	138126326	1.33047e-06	0.000636616	0.042,0.184,0.258	0.0,0.029,0.0	0.152
6316	ENSMUSG00000033434.15	Gtpbp6	chr5	-	110106869	110106940	110106652	110106742	110107059	110107197	0.00012853	0.0159001	0.924,1.0,1.0	0.617,0.931,0.916	0.153
29774	ENSMUSG00000030733.10	Sh2b1	chr7	-	126467949	126468049	126466993	126467773	126468419	126468641	2.59813e-06	0.00106272	0.969,1.0,0.974	0.84,0.969,0.672	0.154
4745	ENSMUSG00000037395.15	Rcor3	chr1	-	192108643	192108701	192101387	192101867	192116268	192116346	0.000420807	0.0366717	0.852,0.866,1.0	0.932,0.478,0.844	0.155
7865	ENSMUSG00000071337.11	Tia1	chr6	+	86419100	86419133	86418877	86418932	86420323	86420411	7.13572e-09	7.59284e-06	0.89,0.887,0.849	0.721,0.72,0.721	0.155
23881	ENSMUSG00000038822.15	Hace1	chr10	+	45686601	45686733	45677066	45677263	45700576	45700675	0.000174925	0.0200728	1.0,0.873,0.958	0.955,0.75,0.66	0.155
12656	ENSMUSG00000073609.9	D2hgdh	chr1	+	93835286	93835455	93829795	93829896	93837939	93837976	6.70126e-05	0.0106215	1.0,0.936,1.0	0.849,0.686,0.929	0.157
7704	ENSMUSG00000037940.17	Inpp4b	chr8	+	81844455	81844506	81770732	81770924	81856691	81856771	9.6455e-05	0.0132222	1.0,1.0,1.0	0.777,0.749,1.0	0.158
3981	ENSMUSG00000072501.4	Phf20l1	chr15	+	66597676	66597754	66597358	66597447	66604026	66604240	0.000535767	0.0434091	0.686,0.81,0.732	0.542,0.582,0.623	0.16
31626	ENSMUSG00000028098.13	Rnf115	chr3	+	96754334	96754393	96727663	96727910	96775629	96775841	0.000442916	0.0374412	1.0,1.0,1.0	0.753,0.859,0.909	0.16
33430	ENSMUSG00000035401.9	Emsy	chr7	-	98593330	98593810	98587136	98590884	98594751	98595312	1.49115e-05	0.00433488	1.0,0.898,1.0	0.807,0.823,0.783	0.162
8454	ENSMUSG00000042605.15	Atxn2	chr5	+	121783856	121784039	121779417	121779596	121785214	121785412	0.000602388	0.0468542	1.0,1.0,1.0	0.942,0.802,0.767	0.163
19144	ENSMUSG00000039968.9	Rsbn1l	chr5	-	20919524	20920162	20908106	20908244	20927619	20927730	0.000387628	0.0347359	0.763,1.0,1.0	0.63,0.85,0.789	0.165
22810	ENSMUSG00000040940.18	Arhgef1	chr7	+	24918519	24919351	24917894	24918000	24919630	24919776	0.000149582	0.0178094	0.4,0.45,0.486	0.315,0.333,0.193	0.165
26362	ENSMUSG00000038215.15	Cep44	chr8	-	56549224	56549384	56547387	56547524	56550062	56550121	0.000412887	0.0364837	0.22,0.325,0.0	0.0,0.051,0.0	0.165
33869	ENSMUSG00000012114.16	Med15	chr16	-	17663376	17663496	17655677	17655805	17671544	17671673	0.000257795	0.0263616	0.968,0.949,0.876	0.846,0.83,0.618	0.166
21301	ENSMUSG00000046836.13	Brox	chr1	-	183292474	183292625	183291906	183292003	183294333	183294450	0.000125597	0.015768	1.0,0.937,0.947	0.704,0.754,0.924	0.167
7483	ENSMUSG00000030016.14	Zfp638	chr6	+	83981683	83981785	83978993	83979909	83983975	83984074	0.000655469	0.0496502	0.25,0.386,0.263	0.125,0.138,0.129	0.169
8555	ENSMUSG00000015937.14	H2afy	chr13	-	56088251	56088342	56084195	56084285	56096123	56096234	2.31901e-11	5.88101e-08	0.824,0.8,0.87	0.631,0.667,0.688	0.169
33440	ENSMUSG00000035401.9	Emsy	chr7	-	98602582	98602747	98600671	98600827	98610666	98610865	7.61977e-05	0.0112347	1.0,1.0,1.0	0.816,0.916,0.762	0.169
1402	ENSMUSG00000024843.15	Chka	chr19	+	3875734	3875788	3864647	3864759	3884471	3884585	0.000220504	0.0237957	0.862,0.828,0.83	0.688,0.625,0.694	0.171
22812	ENSMUSG00000040940.18	Arhgef1	chr7	+	24919183	24919351	24917894	24918000	24919630	24919776	9.53885e-05	0.013147	0.717,0.735,0.758	0.619,0.601,0.472	0.173
23277	ENSMUSG00000029267.17	Mtf2	chr5	+	108073306	108073454	108069161	108069363	108078865	108078974	0.000177296	0.0201852	1.0,0.936,0.929	0.847,0.656,0.843	0.173
24461	ENSMUSG00000063550.8	Nup98	chr7	-	102169362	102169503	102163688	102163822	102176312	102176405	1.58115e-05	0.00445532	0.915,0.956,0.97	0.815,0.766,0.733	0.176
8312	ENSMUSG00000068114.6	Ccdc134	chr15	+	82131744	82131829	82131423	82131545	82134580	82134762	7.04134e-05	0.0108223	1.0,1.0,1.0	0.933,0.875,0.656	0.179
15016	ENSMUSG00000048874.15	Phf3	chr1	-	30837104	30837266	30824209	30824519	30862986	30863255	0.000659263	0.0496502	0.846,0.942,0.937	0.862,0.663,0.664	0.179
22430	ENSMUSG00000007411.15	Mark3	chr12	+	111618317	111618383	111604510	111604564	111623244	111623315	6.89015e-05	0.0107861	0.825,0.945,0.945	0.74,0.704,0.73	0.18
11147	ENSMUSG00000026873.9	Phf19	chr2	-	34907004	34907100	34905449	34905598	34911163	34911245	9.08901e-05	0.0128626	0.859,1.0,1.0	0.67,0.907,0.719	0.188
33429	ENSMUSG00000035401.9	Emsy	chr7	-	98593330	98593666	98588935	98590884	98594751	98595312	1.25845e-05	0.00398929	1.0,0.871,1.0	0.8,0.748,0.759	0.188
6786	ENSMUSG00000035266.16	Helq	chr5	-	100792663	100792842	100791776	100791977	100796353	100797062	0.000122882	0.0156499	1.0,0.905,1.0	0.864,0.621,0.85	0.19
19571	ENSMUSG00000017802.14	Fam134c	chr11	-	101099007	101099140	101096321	101098620	101099672	101099755	2.17569e-06	0.000935179	1.0,1.0,1.0	0.76,1.0,0.657	0.194
632	ENSMUSG00000009995.17	Taz	chrX	+	74288661	74288714	74288447	74288513	74289104	74289182	1.23094e-05	0.00395149	0.605,0.522,0.551	0.435,0.299,0.358	0.195
18728	ENSMUSG00000028644.16	Ermap	chr4	-	119188175	119188321	119187629	119187719	119188701	119188943	1.49661e-06	0.000678013	1.0,0.943,1.0	0.784,0.713,0.861	0.195
22429	ENSMUSG00000007411.15	Mark3	chr12	+	111615395	111615444	111604510	111604564	111623244	111623315	2.66109e-05	0.00624864	0.858,0.938,0.948	0.751,0.706,0.7	0.196
27981	ENSMUSG00000026333.14	Gin1	chr1	+	97783193	97783232	97777325	97777519	97784752	97784944	0.000633694	0.0486466	1.0,0.905,0.856	0.704,0.748,0.715	0.198
5310	ENSMUSG00000050565.16	Tor1aip2	chr1	+	156041074	156041134	156035771	156036091	156051293	156051623	0.000116759	0.0152629	1.0,1.0,0.895	0.819,0.903,0.575	0.199
3761	ENSMUSG00000022442.15	Ttll1	chr15	-	83509652	83509796	83506279	83506327	83510733	83510883	0.000123422	0.0156499	0.0,0.337,0.337	0.0,0.0,0.068	0.202
26576	ENSMUSG00000031833.10	Mast3	chr8	-	70789682	70789703	70789205	70789284	70789847	70789920	0.000407642	0.0361462	0.26,0.273,0.099	0.0,0.0,0.0	0.211
28609	ENSMUSG00000032202.11	Rab27a	chr9	+	73060975	73061124	73044853	73045011	73075392	73075567	2.95947e-05	0.00658352	0.222,0.231,0.231	0.048,0.0,0.0	0.212
32141	ENSMUSG00000020696.18	Rffl	chr11	-	82811027	82811111	82810007	82810218	82812399	82812810	7.34041e-05	0.0110805	0.79,0.796,0.756	0.625,0.576,0.495	0.215
18684	ENSMUSG00000043909.16	Trp53bp1	chr2	-	121221157	121221250	121215666	121216171	121223704	121223762	0.000286368	0.0281484	1.0,1.0,1.0	0.889,0.812,0.649	0.217
334	ENSMUSG00000025332.14	Kdm5c	chrX	+	152270693	152270831	152270351	152270531	152271011	152271593	2.64472e-06	0.0010646	1.0,1.0,1.0	0.923,0.798,0.624	0.218
2748	ENSMUSG00000022897.14	Dyrk1a	chr16	+	94611459	94611504	94570478	94570534	94659496	94659693	0.000497574	0.0412369	0.793,0.822,1.0	0.642,0.697,0.606	0.223
32277	ENSMUSG00000020863.15	Luc7l3	chr11	-	94292406	94292472	94291060	94291578	94292926	94293032	0.000235137	0.0243391	0.178,0.387,0.257	0.0,0.148,0.0	0.225
33463	ENSMUSG00000021254.8	Gpatch2l	chr12	+	86281448	86281543	86244034	86244706	86288799	86291414	0.000606	0.0468542	1.0,0.81,1.0	0.478,1.0,0.647	0.228
18730	ENSMUSG00000028644.16	Ermap	chr4	-	119188175	119188334	119187629	119187719	119188701	119188943	8.97911e-07	0.000466657	1.0,0.936,1.0	0.744,0.655,0.85	0.229
2870	ENSMUSG00000048490.13	Nrip1	chr16	-	76330745	76330864	76287399	76295015	76352471	76352546	2.75512e-08	2.58777e-05	1.0,0.958,0.96	0.661,0.804,0.75	0.234
27664	ENSMUSG00000074867.3	Zfp808	chr13	+	62169753	62169814	62169441	62169568	62171149	62173419	0.000571493	0.0456818	1.0,1.0,0.761	0.909,0.654,0.486	0.237
33447	ENSMUSG00000035401.9	Emsy	chr7	-	98646448	98646523	98637260	98637520	98647804	98647904	0.000111478	0.0148015	0.823,1.0,0.889	0.549,0.857,0.571	0.245
13468	ENSMUSG00000037652.15	Phc3	chr3	-	30948701	30948800	30942408	30942652	30950875	30951031	4.55867e-05	0.00850058	1.0,1.0,0.783	0.474,0.546,1.0	0.254
5260	ENSMUSG00000038346.18	Zfp384	chr6	+	125024413	125024552	125024032	125024270	125024745	125024767	0.000232871	0.0242033	1.0,0.912,0.815	0.683,0.715,0.54	0.263
28538	ENSMUSG00000052698.15	Tln2	chr9	-	67404251	67404350	67397511	67397683	67459915	67459989	1.34783e-05	0.00416841	0.419,0.0,0.375	0.0,0.0,0.0	0.265
25081	ENSMUSG00000030689.15	Ino80e	chr7	-	126853488	126853580	126852817	126852991	126857675	126857730	3.8143e-06	0.00144374	0.666,0.628,0.702	0.418,0.419,0.354	0.268
12987	ENSMUSG00000033931.9	Rbm34	chr8	-	126961911	126961971	126953365	126953449	126965381	126965622	7.18565e-09	7.59284e-06	0.783,0.84,0.924	0.555,0.556,0.603	0.278
30703	ENSMUSG00000016940.18	Kctd2	chr11	+	115429634	115429782	115429352	115429405	115429885	115430201	0.000177496	0.0201852	0.715,0.883,1.0	0.556,0.53,0.667	0.282
8107	ENSMUSG00000028809.16	Srrm1	chr4	-	135329003	135329045	135324818	135325280	135329372	135329517	7.46999e-05	0.0111435	1.0,1.0,1.0	0.896,0.741,0.51	0.284
12769	ENSMUSG00000034334.7	Fam151b	chr13	-	92466976	92467112	92449621	92450252	92477827	92477953	1.45086e-06	0.000678013	1.0,1.0,1.0	0.807,0.576,0.758	0.286
34059	ENSMUSG00000053091.16	Lins1	chr7	+	66708638	66708743	66708039	66708553	66709293	66709435	0.000440743	0.037382	1.0,0.746,1.0	0.746,0.672,0.468	0.287
15641	ENSMUSG00000026632.17	Tatdn3	chr1	-	191052859	191052972	191049281	191049362	191054855	191054911	0.000572823	0.0456818	0.926,0.855,0.733	0.558,0.644,0.448	0.288
13298	ENSMUSG00000008305.18	Tle1	chr4	-	72170707	72170770	72145309	72145420	72197772	72197817	5.62201e-06	0.00200809	1.0,1.0,1.0	0.789,0.621,0.711	0.293
15304	ENSMUSG00000026958.13	Dpp7	chr2	-	25353607	25353726	25353359	25353516	25354232	25354293	9.38073e-08	6.99692e-05	0.843,0.934,0.969	0.546,0.69,0.625	0.295
13497	ENSMUSG00000005893.14	Nr2c2	chr6	+	92138986	92139026	92091389	92091742	92139779	92139890	6.67305e-05	0.0106215	1.0,0.887,1.0	0.512,0.703,0.78	0.297
31728	ENSMUSG00000048497.11	Mmgt2	chr11	+	62649446	62649548	62648663	62648816	62664669	62664929	0.000191089	0.0213015	0.372,0.372,0.543	0.0,0.0,0.372	0.305
24942	ENSMUSG00000031150.12	Ccdc120	chrX	-	7740348	7740409	7738361	7738523	7750597	7750905	0.000585099	0.0462147	0.0,0.516,0.415	0.0,0.0,0.0	0.31
23860	ENSMUSG00000026409.14	Pfkfb2	chr1	-	130697016	130698085	130689182	130691148	130698678	130698743	7.08545e-05	0.0108245	1.0,0.461,1.0	0.197,1.0,0.29	0.325
31711	ENSMUSG00000097431.1	Gm26782	chr14	+	50874913	50874962	50871750	50871826	50876671	50877326	0.000542246	0.0437915	0.693,1.0,0.79	0.693,0.429,0.361	0.333
3506	ENSMUSG00000049871.13	Nlrc3	chr16	-	3948903	3948987	3948259	3948343	3949369	3949453	8.92181e-05	0.0127111	1.0,0.691,1.0	0.793,0.39,0.506	0.334
18792	ENSMUSG00000037174.18	Elf2	chr3	-	51299782	51299885	51294092	51294188	51308049	51308215	3.22098e-05	0.00692237	1.0,1.0,0.805	0.425,1.0,0.372	0.336
35314	ENSMUSG00000097039.8	Pvt1	chr15	+	62149238	62149352	62039256	62039447	62175466	62175548	0.00020074	0.021943	1.0,1.0,1.0	1.0,0.63,0.362	0.336
12949	ENSMUSG00000026238.14	Ptma	chr1	+	86527848	86528012	86526736	86526950	86528774	86528856	0.000212841	0.0230669	0.488,1.0,1.0	0.323,0.704,0.417	0.348
346	ENSMUSG00000025261.17	Huwe1	chrX	+	151806271	151806407	151801313	151801366	151806719	151806860	3.45344e-05	0.00712026	0.872,1.0,1.0	0.55,0.909,0.343	0.357
26664	ENSMUSG00000006276.10	Eps15l1	chr8	-	72358312	72358445	72345965	72346171	72367903	72367986	0.000437427	0.0372253	0.774,1.0,0.787	0.514,0.381,0.569	0.366
12083	ENSMUSG00000072653.13	Zfp783	chr6	+	47945882	47945962	47945428	47945751	47948893	47949019	2.57957e-05	0.00620332	1.0,0.765,0.921	0.477,0.705,0.394	0.37
10430	ENSMUSG00000002221.11	Paxip1	chr5	-	27783680	27783773	27775565	27775679	27788642	27788777	1.64371e-07	0.000115791	1.0,1.0,1.0	0.693,0.812,0.381	0.371
13937	ENSMUSG00000053332.13	Gas5	chr1	+	161036548	161036579	161035982	161036244	161037504	161037531	5.53446e-13	1.55949e-09	1.0,1.0,1.0	0.678,0.722,0.469	0.377
4335	ENSMUSG00000004462.6	Tbccd1	chr16	-	22822702	22822889	22818380	22818528	22833877	22834033	2.35065e-08	2.29279e-05	1.0,1.0,1.0	0.78,0.703,0.372	0.382
34823	ENSMUSG00000057132.15	Rpgrip1	chr14	+	52147209	52147552	52141122	52141240	52149215	52149373	8.81279e-05	0.0126267	0.232,1.0,1.0	0.232,0.602,0.232	0.389
17024	ENSMUSG00000025915.14	Sgk3	chr1	+	9885988	9886142	9885666	9885753	9891360	9891450	0.000345115	0.031942	1.0,1.0,1.0	0.551,0.247,1.0	0.401
2933	ENSMUSG00000022641.15	Bbx	chr16	-	50209084	50209144	50202377	50202575	50220444	50220593	1.03422e-06	0.000514273	1.0,1.0,0.74	0.416,0.588,0.517	0.406
27626	ENSMUSG00000022948.14	Setd4	chr16	-	93603136	93603196	93601637	93601798	93603565	93603791	1.81243e-05	0.00491874	0.416,0.588,0.416	0.0,0.0,0.192	0.409
19747	ENSMUSG00000039108.14	Lsm14b	chr2	+	180028957	180029074	180027899	180028035	180032060	180032222	0.000577297	0.0458184	1.0,1.0,0.528	0.0,0.296,1.0	0.411
8686	ENSMUSG00000038406.17	Scaf1	chr7	-	45014204	45014335	45013479	45013593	45015464	45015857	0.000352836	0.03242	1.0,1.0,1.0	0.347,1.0,0.406	0.416
35315	ENSMUSG00000097039.8	Pvt1	chr15	+	62149238	62149352	62107147	62107465	62159996	62160128	3.58507e-05	0.00733204	1.0,1.0,1.0	0.63,0.654,0.459	0.419
34730	ENSMUSG00000040818.9	Dennd6a	chr14	+	26600443	26600524	26592394	26592437	26604673	26604753	3.35825e-05	0.00703844	1.0,1.0,0.302	0.0,1.0,0.0	0.434
12167	ENSMUSG00000047798.15	Cd300lf	chr11	-	115124247	115124356	115120263	115120418	115126103	115126452	0.000634938	0.0486466	1.0,0.536,1.0	0.224,0.0,1.0	0.437
23998	ENSMUSG00000027763.13	Mbnl1	chr3	+	60500980	60501094	60473076	60473173	60595593	60595749	5.84972e-06	0.00203218	0.773,0.362,0.405	0.221,0.0,0.0	0.44
11153	ENSMUSG00000031711.7	Zfp330	chr8	-	82771338	82771358	82769319	82769399	82772879	82773011	5.62894e-05	0.00964527	1.0,1.0,1.0	0.306,0.779,0.54	0.458
16476	ENSMUSG00000074865.10	Zfp934	chr13	-	62520171	62520232	62517499	62518730	62520417	62520451	1.08838e-05	0.00358459	0.739,1.0,1.0	0.78,0.321,0.262	0.459
6495	ENSMUSG00000029913.14	Prdm5	chr6	+	65886084	65886178	65831248	65831371	65927916	65928021	2.61733e-05	0.00620332	1.0,1.0,1.0	1.0,0.235,0.38	0.462
16281	ENSMUSG00000036155.13	Mgat5	chr1	+	127249789	127249839	127205017	127205427	127306633	127307016	2.83364e-07	0.000179653	1.0,1.0,1.0	0.272,0.871,0.333	0.508
350	ENSMUSG00000025261.17	Huwe1	chrX	+	151859454	151859688	151857807	151857913	151860166	151860268	4.26635e-06	0.0015911	1.0,1.0,0.731	0.163,0.731,0.28	0.519
31381	ENSMUSG00000024985.18	Tcf7l2	chr19	+	55924529	55924580	55923895	55923944	55931433	55933654	3.73382e-05	0.00757517	0.199,1.0,0.691	0.199,0.069,0.0	0.541
17832	ENSMUSG00000038766.16	Gabpb2	chr3	-	95208839	95208936	95206462	95206602	95217588	95217709	3.12375e-09	4.40101e-06	1.0,1.0,1.0	0.732,0.342,0.288	0.546
12084	ENSMUSG00000072653.13	Zfp783	chr6	+	47946661	47946790	47945465	47945751	47948893	47948985	2.86541e-06	0.00113542	1.0,0.896,0.915	0.462,0.663,0.0	0.562
4381	ENSMUSG00000031712.10	Il15	chr8	-	82343958	82344036	82334468	82334558	82344374	82344472	2.29861e-06	0.000971547	1.0,1.0,1.0	0.0,0.568,0.663	0.59
4175	ENSMUSG00000029655.17	N4bp2l2	chr5	-	150647459	150647548	150635971	150643315	150661278	150662513	1.49719e-06	0.000678013	1.0,1.0,1.0	0.385,0.385,0.385	0.615
18909	ENSMUSG00000027075.16	Slc43a1	chr2	+	84859688	84859830	84855470	84855649	84862882	84863578	8.65408e-09	8.7787e-06	1.0,1.0,1.0	0.0,0.146,1.0	0.618
31364	ENSMUSG00000074165.10	Zfp788	chr7	+	41643332	41643432	41633530	41633694	41647490	41647617	2.00218e-06	0.000875434	1.0,1.0,0.545	0.0,0.374,0.0	0.724
30005	ENSMUSG00000019861.15	Gopc	chr10	-	52357341	52357365	52353326	52353492	52358772	52358937	0.000613062	0.0472561	1.0,1.0,1.0	0.0,0.633,0.0	0.789
23784	ENSMUSG00000047037.5	Nipa1	chr7	-	55997515	55997563	55985403	55985564	56019408	56019954	9.01665e-07	0.000466657	1.0,1.0,0.431	0.0,0.0,0.0	0.81
