## Supplemental Dataset 5 for "DDX41 is needed for pre-and post-natal hematopoietic stem cell differentiation in mice"

### Sheet: Sheet1
Supplemental Table S4: Differential A3SS events in WT v.s KO LSK cells. FDR < 0.05, |Inc level difference| ≥ 0.1. Related to Figure 5.
ID	GeneID	geneSymbol	chr	strand	longExonStart_0base	longExonEnd	shortES	shortEE	flankingES	flankingEE	PValue	FDR	IncLevel1	IncLevel2	IncLevelDifference
743	ENSMUSG00000058291.14	Zfp68	chr5	-	138616469	138616614	138616469	138616559	138617054	138617167	1.16118e-06	0.000394491	0.196,0.0,0.0	0.785,0.422,1.0	-0.67
4956	ENSMUSG00000021792.15	Fam213a	chr14	-	41004040	41004220	41004040	41004203	41013625	41013771	2.96105e-06	0.000721756	0.473,0.0,0.0	0.473,0.729,1.0	-0.576
3088	ENSMUSG00000029510.15	Gpc2	chr5	-	138278214	138278537	138278214	138278454	138278838	138278997	8.99867e-05	0.0102342	0.473,0.391,0.114	1.0,0.562,1.0	-0.528
2341	ENSMUSG00000023942.15	Slc29a1	chr17	-	45592178	45592343	45592178	45592261	45595481	45595502	0.000412643	0.0255176	0.326,0.177,0.177	1.0,0.53,0.721	-0.524
1446	ENSMUSG00000027365.14	Trpm7	chr2	-	126805016	126805087	126805016	126805084	126807288	126807379	3.43239e-06	0.000752057	0.688,0.495,0.329	0.831,1.0,1.0	-0.44
4911	ENSMUSG00000110393.1	Gm36445	chr13	+	65247441	65247767	65247640	65247767	65241752	65242015	0.000911976	0.0423628	0.0,0.0,0.0	1.0,0.155,0.146	-0.434
3784	ENSMUSG00000074272.10	Ceacam1	chr7	-	25464848	25466437	25464848	25464880	25471797	25472073	0.000102459	0.0110998	0.773,0.497,0.421	1.0,1.0,0.611	-0.307
3908	ENSMUSG00000055835.10	Zfp1	chr8	+	111666060	111666204	111666077	111666204	111658385	111658441	3.59959e-06	0.000752057	0.0,0.23,0.0	0.216,0.418,0.515	-0.306
4817	ENSMUSG00000020128.15	Vps54	chr11	+	21264629	21264871	21264665	21264871	21263198	21263354	0.000840653	0.0409031	0.408,0.199,0.305	0.689,0.518,0.617	-0.304
1324	ENSMUSG00000073888.12	Ccl27a	chr4	-	41771137	41771290	41771137	41771235	41773464	41773524	0.00041875	0.0255176	0.0,0.0,0.154	0.327,0.305,0.422	-0.3
2954	ENSMUSG00000027684.16	Mecom	chr3	-	29985340	29985497	29985340	29985494	29987029	29987177	0.000609259	0.0342708	0.109,0.246,0.0	0.435,0.479,0.317	-0.292
2983	ENSMUSG00000046691.13	Chtf8	chr8	-	106886919	106887051	106886919	106887037	106887300	106887356	0.000996788	0.0429242	0.0,0.0,0.186	0.533,0.0,0.478	-0.275
3467	ENSMUSG00000030583.16	Sipa1l3	chr7	-	29331297	29331544	29331297	29331541	29332224	29332390	8.67113e-05	0.0102342	0.0,0.246,0.0	0.0,0.611,0.395	-0.253
785	ENSMUSG00000038225.15	Primpol	chr8	-	46592592	46593703	46592592	46592755	46599718	46599866	0.000492968	0.0288386	0.55,0.731,1.0	1.0,1.0,1.0	-0.24
2582	ENSMUSG00000021417.14	Eci2	chr13	-	34993067	34993230	34993067	34993220	34994013	34994144	0.000257718	0.0198375	0.584,0.838,0.868	1.0,0.947,1.0	-0.219
4614	ENSMUSG00000040712.16	Camta2	chr11	-	70683278	70683365	70683278	70683350	70683889	70684025	3.7865e-05	0.00553775	0.0,0.0,0.0	0.232,0.292,0.132	-0.219
617	ENSMUSG00000035125.10	Gcfc2	chr6	+	81944320	81944520	81944406	81944520	81943428	81943541	0.00100424	0.0429242	0.538,0.938,0.777	0.881,0.951,1.0	-0.193
2657	ENSMUSG00000028644.16	Ermap	chr4	-	119188175	119188334	119188175	119188321	119188701	119188943	0.000737419	0.0385169	0.0,0.0,0.0	0.17,0.0,0.396	-0.189
2180	ENSMUSG00000059498.13	Fcgr3	chr1	-	171057690	171057948	171057690	171057945	171058585	171058606	0.00101257	0.0429242	0.855,0.815,0.774	1.0,1.0,1.0	-0.185
3936	ENSMUSG00000031982.5	Arv1	chr8	+	124728328	124728482	124728368	124728482	124725255	124725375	0.000201216	0.0173105	0.692,0.71,0.708	0.94,0.825,0.891	-0.182
3928	ENSMUSG00000025316.16	Banp	chr8	+	121978578	121978754	121978601	121978754	121975899	121975991	0.000438408	0.0261703	0.743,0.827,0.722	0.897,0.909,1.0	-0.171
1623	ENSMUSG00000041966.18	Dcaf17	chr2	+	71075367	71075536	71075446	71075536	71063358	71063495	0.00100395	0.0429242	0.0,0.0,0.068	0.085,0.303,0.179	-0.166
4761	ENSMUSG00000061306.15	Slc38a10	chr11	-	120108466	120108553	120108466	120108490	120109431	120109536	0.00115553	0.0469434	0.0,0.413,0.0	0.26,0.319,0.319	-0.162
4874	ENSMUSG00000006720.16	Zfp184	chr13	+	21950202	21950329	21950233	21950329	21949659	21949786	0.00037892	0.0245888	0.0,0.07,0.06	0.184,0.076,0.28	-0.137
2301	ENSMUSG00000045482.16	Trrap	chr5	+	144845414	144845614	144845468	144845614	144844198	144844289	0.00021507	0.0174745	0.854,0.688,1.0	1.0,1.0,0.95	-0.136
1648	ENSMUSG00000079036.10	Alkbh1	chr12	-	87431399	87431593	87431399	87431538	87434118	87434209	0.00120905	0.04779	0.608,0.586,0.59	0.668,0.747,0.771	-0.134
1973	ENSMUSG00000048997.17	Atxn7l2	chr3	-	108206822	108207109	108206822	108207013	108207393	108207604	1.16737e-05	0.00189698	0.924,0.898,0.761	0.954,1.0,1.0	-0.124
2290	ENSMUSG00000037922.13	Bank1	chr3	-	136100280	136100589	136100280	136100382	136103849	136103928	5.06486e-06	0.000934068	1.0,0.891,0.758	1.0,1.0,1.0	-0.117
1055	ENSMUSG00000025159.8	Mms19	chr19	-	41955418	41955596	41955418	41955573	41955822	41955961	0.000332154	0.0231495	0.0,0.025,0.051	0.171,0.188,0.058	-0.114
4683	ENSMUSG00000016494.9	Cd34	chr1	+	194959779	194961279	194959935	194961279	194959065	194959230	9.6623e-08	4.03746e-05	0.278,0.313,0.341	0.429,0.433,0.408	-0.113
3196	ENSMUSG00000037266.18	Rsrp1	chr4	+	134926025	134926818	134926734	134926818	134925776	134925821	2.50426e-06	0.000665906	0.922,0.844,0.792	0.949,0.969,0.939	-0.1
4242	ENSMUSG00000027575.19	Arfgap1	chr2	+	180971013	180971114	180971050	180971114	180967601	180967814	0.00120284	0.04779	0.252,0.114,0.032	0.02,0.0,0.07	0.103
4456	ENSMUSG00000040415.15	Dtx3	chr10	-	127192608	127193357	127192608	127193338	127193729	127193803	5.10943e-06	0.000934068	1.0,1.0,1.0	0.88,0.953,0.855	0.104
3783	ENSMUSG00000035673.10	Sbno2	chr10	-	80058636	80058732	80058636	80058729	80058804	80058899	0.000817145	0.0409031	0.227,0.082,0.207	0.0,0.0,0.164	0.117
1259	ENSMUSG00000026648.18	Dclre1c	chr2	+	3437001	3437090	3437029	3437090	3436437	3436493	0.000912429	0.0423628	0.457,1.0,1.0	1.0,0.558,0.503	0.132
5025	ENSMUSG00000034327.17	Kctd9	chr14	+	67729223	67729409	67729350	67729409	67728649	67728746	0.000117486	0.0120883	0.139,0.236,0.104	0.0,0.035,0.0	0.148
2613	ENSMUSG00000005506.16	Celf1	chr2	+	91013490	91019490	91016565	91019490	91013237	91013402	4.12866e-05	0.00575064	0.765,0.743,0.746	0.628,0.586,0.563	0.159
1940	ENSMUSG00000053332.13	Gas5	chr1	+	161037287	161037547	161037504	161037547	161036207	161036244	6.89113e-10	6.71885e-07	1.0,1.0,1.0	0.885,0.875,0.748	0.164
1447	ENSMUSG00000034101.14	Ctnnd1	chr2	-	84600780	84602903	84600780	84602900	84603648	84603752	0.000833827	0.0409031	1.0,1.0,1.0	0.831,0.729,0.946	0.165
2866	ENSMUSG00000026280.17	Atg4b	chr1	+	93775627	93778364	93778284	93778364	93775132	93775234	2.37673e-05	0.00365892	1.0,1.0,1.0	0.733,0.936,0.722	0.203
988	ENSMUSG00000015697.14	Setdb1	chr3	-	95339906	95340065	95339906	95340062	95340161	95340312	0.000251035	0.0198375	0.932,0.893,0.919	0.59,0.71,0.805	0.213
144	ENSMUSG00000024944.5	Arl2	chr19	-	6135978	6137640	6135978	6136059	6137729	6137840	3.45169e-10	5.0481e-07	1.0,1.0,0.97	0.779,0.783,0.726	0.227
2330	ENSMUSG00000018593.13	Sparc	chr11	-	55407219	55407279	55407219	55407276	55409927	55409997	1.21382e-06	0.000394491	1.0,1.0,1.0	0.797,0.611,0.797	0.265
3079	ENSMUSG00000027947.11	Il6ra	chr3	-	89878848	89878895	89878848	89878892	89885901	89886043	6.11245e-05	0.00812679	0.123,0.353,0.541	0.0,0.197,0.0	0.273
165	ENSMUSG00000024851.13	Pitpnm1	chr19	+	4112661	4112876	4112747	4112876	4112326	4112510	9.09705e-05	0.0102342	0.388,0.388,0.153	0.0,0.0,0.0	0.31
2756	ENSMUSG00000027346.15	Gpcpd1	chr2	-	132572184	132572257	132572184	132572254	132578067	132578248	0.000658463	0.0356668	1.0,0.595,0.495	0.0,0.662,0.0	0.476
4393	ENSMUSG00000020167.14	Tcf3	chr10	-	80418765	80418818	80418765	80418815	80420020	80420088	8.11892e-08	3.95797e-05	1.0,1.0,1.0	0.62,0.395,0.495	0.497
