## Supplemental Dataset 5 for "DDX41 is needed for pre-and post-natal hematopoietic stem cell differentiation in mice"

### Sheet: Sheet1
Supplemental Table S5: Differential A5SS events in WT v.s KO. FDR < 0.05, |Inc level difference| ≥ 0.1. Related to Figure 5.
ID	GeneID	geneSymbol	chr	strand	longExonStart_0base	longExonEnd	shortES	shortEE	flankingES	flankingEE	FDR	IncLevel1	IncLevel2	IncLevelDifference
591	ENSMUSG00000023235.14	Ccl25	chr8	+	4327756	4327893	4327756	4327850	4353882	4354000	0.00515726	0.0,0.0,0.0	0.0,1.0,0.608	-0.536
133	ENSMUSG00000025420.13	Katnal2	chr18	-	77011983	77012104	77011989	77012104	77010946	77011045	0.0011253	0.59,0.325,0.616	1.0,0.794,1.0	-0.421
1142	ENSMUSG00000021635.13	Rad17	chr13	-	100650821	100651059	100650949	100651059	100649677	100649781	0.000926095	0.0,0.152,0.0	0.589,0.244,0.244	-0.308
1982	ENSMUSG00000032580.12	Rbm5	chr9	-	107770551	107770959	107770884	107770959	107769560	107769626	0.0442812	0.134,0.188,0.171	0.568,0.336,0.414	-0.275
1950	ENSMUSG00000022864.13	D16Ertd472e	chr16	-	78576190	78576657	78576423	78576657	78575920	78576054	0.0097135	0.476,0.438,0.568	0.75,0.826,0.681	-0.258
248	ENSMUSG00000034206.15	Polq	chr16	+	37013106	37013448	37013106	37013286	37015078	37015209	0.00515726	0.064,0.0,0.0	0.456,0.359,0.0	-0.25
1065	ENSMUSG00000109324.1	Prmt1	chr7	-	44983770	44984133	44984079	44984133	44983485	44983587	0.0125998	0.14,0.196,0.131	0.358,0.417,0.423	-0.244
1949	ENSMUSG00000022864.13	D16Ertd472e	chr16	-	78576190	78576657	78576390	78576657	78575920	78576054	0.00591543	0.535,0.661,0.516	0.802,0.862,0.771	-0.241
1832	ENSMUSG00000025786.16	Zdhhc3	chr9	-	123100258	123100592	123100262	123100592	123084213	123084310	0.0187407	0.0,0.0,0.109	0.229,0.275,0.045	-0.147
2980	ENSMUSG00000021948.15	Prkcd	chr14	-	30602658	30602827	30602736	30602827	30602313	30602414	3.34548e-07	0.119,0.064,0.113	0.257,0.259,0.22	-0.147
1021	ENSMUSG00000028797.20	Tmem234	chr4	+	129601406	129601625	129601406	129601533	129602194	129602261	0.0125998	0.092,0.171,0.128	0.284,0.295,0.244	-0.144
982	ENSMUSG00000041264.16	Uspl1	chr5	+	149187707	149187876	149187707	149187834	149188344	149188473	0.0186893	0.596,0.955,1.0	1.0,1.0,0.975	-0.141
276	ENSMUSG00000022545.13	Ercc4	chr16	+	13130133	13131022	13130133	13130734	13132857	13132950	0.0131138	0.03,0.05,0.046	0.21,0.17,0.12	-0.125
432	ENSMUSG00000030960.16	Mettl10	chr7	-	132850590	132850709	132850594	132850709	132837099	132837207	0.00663397	0.127,0.065,0.178	0.193,0.309,0.212	-0.115
2201	ENSMUSG00000042289.11	Hsd3b7	chr7	+	127801074	127801363	127801074	127801246	127801460	127801616	0.0263018	0.062,0.023,0.055	0.123,0.147,0.21	-0.113
1432	ENSMUSG00000026127.13	Imp4	chr1	+	34442909	34443104	34442909	34442993	34443377	34443487	0	0.036,0.051,0.031	0.171,0.15,0.124	-0.109
2186	ENSMUSG00000044702.13	Palb2	chr7	-	122127048	122128443	122128137	122128443	122124256	122124927	0.0304094	0.923,1.0,1.0	0.89,1.0,0.721	0.104
1847	ENSMUSG00000040918.12	Slc19a2	chr1	+	164256746	164257349	164256746	164257235	164260791	164261017	0.0097135	1.0,1.0,1.0	0.796,0.954,0.915	0.112
1100	ENSMUSG00000026927.17	Sdccag3	chr2	-	26385497	26386063	26385989	26386063	26384681	26384821	0.0386514	1.0,1.0,1.0	0.876,0.762,1.0	0.121
1243	ENSMUSG00000053332.13	Gas5	chr1	+	161036207	161036579	161036207	161036244	161037504	161037547	1.52056e-12	1.0,1.0,1.0	0.904,0.918,0.804	0.125
2302	ENSMUSG00000028248.15	Pnisr	chr4	+	21869515	21870405	21869515	21869615	21871437	21871608	0.000926095	1.0,1.0,1.0	0.821,0.805,0.857	0.172
1941	ENSMUSG00000002279.18	Lmf1	chr17	+	25588675	25588742	25588675	25588686	25596301	25598556	0.0378067	0.686,1.0,1.0	1.0,0.686,0.476	0.175
2313	ENSMUSG00000020964.14	Sel1l	chr12	-	91833054	91833222	91833204	91833222	91831568	91831674	0.00039705	0.823,0.886,0.858	0.612,0.689,0.682	0.195
149	ENSMUSG00000014504.16	Srp19	chr18	+	34331749	34334364	34331749	34331825	34334456	34334568	0.0180923	0.652,0.778,0.627	0.465,0.511,0.483	0.199
445	ENSMUSG00000038346.18	Zfp384	chr6	+	125024032	125024552	125024032	125024270	125024745	125025082	0.00173351	1.0,0.947,0.898	0.746,0.787,0.65	0.221
139	ENSMUSG00000024431.14	Nr3c1	chr18	-	39428613	39428780	39428616	39428780	39424382	39424499	0.0340573	0.0,0.44,0.246	0.0,0.0,0.0	0.229
1500	ENSMUSG00000048495.16	Tyw5	chr1	-	57401368	57401523	57401387	57401523	57396726	57396796	0.0116079	0.761,0.955,0.825	0.639,0.602,0.602	0.233
495	ENSMUSG00000030815.11	Phkg2	chr7	+	127577534	127577688	127577534	127577646	127577974	127578029	0.0386514	0.875,0.845,1.0	0.565,0.628,0.811	0.239
1752	ENSMUSG00000097145.5	9230114K14Rik	chr5	+	52192917	52193596	52192917	52192978	52194800	52194890	0.0187407	0.39,0.257,0.538	0.116,0.127,0.2	0.247
1699	ENSMUSG00000026883.17	Dab2ip	chr2	+	35643887	35644124	35643887	35643991	35707647	35707801	0.0393301	1.0,1.0,0.894	0.613,1.0,0.241	0.347
1776	ENSMUSG00000023995.11	Tspo2	chr17	-	48450823	48451061	48450871	48451061	48449935	48449977	0.00545439	1.0,0.602,1.0	0.532,0.502,0.476	0.364
1366	ENSMUSG00000057335.11	Cep170	chr1	-	176742470	176742648	176742551	176742648	176739918	176740089	0.0097135	1.0,1.0,1.0	0.245,0.66,0.493	0.534
