## Supplemental Dataset 6 for "DDX41 is needed for pre-and post-natal hematopoietic stem cell differentiation in mice"

### Sheet: Sheet1
Supplemental Table S6: Differential MXE events in WT v.s KO LSK cells. FDR < 0.05, |Inc level difference| ≥ 0.1. Related to Figure 5.
ID	GeneID	geneSymbol	chr	strand	1stExonStart_0base	1stExonEnd	2ndExonStart_0base	2ndExonEnd	upstreamES	upstreamEE	downstreamES	downstreamEE	PValue	FDR	IncLevel1	IncLevel2	IncLevelDifference
774	ENSMUSG00000067916.9	Zfp991	chr4	+	147140037	147140119	147165340	147165386	147134571	147134664	147175846	147175904	2.19092e-10	1.82952e-07	0.123,0.388,0.585	1.0,1.0,1.0	-0.635
2107	ENSMUSG00000040430.18	Pitpnc1	chr11	-	107296198	107296270	107320792	107320800	107252021	107252117	107321586	107321675	3.18334e-07	0.000136525	0.0,0.0,0.0	0.413,0.19,0.161	-0.255
1490	ENSMUSG00000053332.13	Gas5	chr1	+	161037287	161037547	161037994	161038037	161036819	161036852	161038224	161038246	0.000215344	0.0351832	0.405,0.382,0.348	0.561,0.476,0.515	-0.139
1464	ENSMUSG00000053332.13	Gas5	chr1	+	161036207	161036244	161036819	161037315	161035982	161036014	161037504	161037531	8.65974e-14	1.48558e-10	0.036,0.055,0.025	0.161,0.151,0.18	-0.125
3681	ENSMUSG00000021619.5	Atg10	chr13	-	91040849	91040988	91154216	91154312	91022569	91022667	91208317	91208433	0.000112662	0.0214746	0.105,0.032,0.013	0.153,0.221,0.13	-0.118
1483	ENSMUSG00000053332.13	Gas5	chr1	+	161036819	161036852	161037287	161037547	161036207	161036579	161037994	161038037	1.05815e-05	0.00302542	0.466,0.498,0.5	0.326,0.363,0.347	0.143
1486	ENSMUSG00000053332.13	Gas5	chr1	+	161036819	161036852	161037504	161038037	161036548	161036579	161038224	161038272	6.64802e-08	3.80156e-05	0.657,0.735,0.713	0.521,0.504,0.551	0.176
1487	ENSMUSG00000053332.13	Gas5	chr1	+	161036819	161037315	161037504	161038037	161036548	161036579	161038224	161038272	0	0	0.83,0.852,0.825	0.658,0.604,0.634	0.204
3546	ENSMUSG00000069755.5	Zfp125	chr12	-	20902269	20902330	20914758	20914841	20877083	20877095	20920841	20921262	0.000255026	0.0397724	0.576,1.0,1.0	0.803,0.43,0.601	0.247
2003	ENSMUSG00000037174.18	Elf2	chr3	-	51294092	51294188	51299782	51299885	51266752	51266866	51308049	51308215	9.85734e-07	0.000375784	1.0,1.0,0.927	0.644,0.745,0.576	0.321
1313	ENSMUSG00000035236.17	Scai	chr2	-	39102320	39102399	39103202	39103304	39099375	39099475	39103663	39103765	0.000147308	0.0266007	1.0,1.0,1.0	0.377,0.803,0.476	0.448
2580	ENSMUSG00000027071.14	P2rx3	chr2	-	85024109	85024173	85024381	85024453	85023482	85023576	85024855	85024991	5.53049e-05	0.0118594	1.0,0.743,0.658	0.0,0.0,1.0	0.467
